# Senolytics restore hematopoietic stem cell function in sickle cell disease

**DOI:** 10.1101/2025.02.08.636742

**Authors:** Aditya Barve, Adam Cornwell, Pramika Sriram, Alex Kopyov, Preeti Dabas, Emilia Kooienga, Zakiya Kelley, James Johnson, Jacquelyn A. Myers, Esther A. Obeng, Guolian Kang, Yunus Olufadi, Terri Cain, Lindsay Talbot, David Spence, Mauricio Cortes, Sam Miller, Dirk Loeffler, Akshay Sharma, Shannon McKinney-Freeman

**Affiliations:** Department of Hematology, St. Jude Children’s Research Hospital, Memphis, TN, USA; Department of Oncology, St. Jude Children’s Research Hospital, Memphis, TN, USA; Department of Biostatistics, St. Jude Children’s Research Hospital, Memphis, TN, USA; Department of Surgery, St. Jude Children’s Research Hospital, Memphis, TN, USA; Department of Surgery, University of Tennessee Health Sciences Center, Memphis, TN, USA; Campbell Clinic, Germantown, TN, USA; Cellarity Inc., Somerville, MA, USA; Department of Bone Marrow Transplantation and Cellular Therapy, St. Jude Children’s Research Hospital, Memphis, TN, USA; Comprehensive Cancer Center, St Jude Children’s Research Hospital, Memphis, TN, USA; Department of Pathology and Laboratory Medicine, University of Tennessee, Memphis, TN USA

## Abstract

Sickle Cell Disease (SCD) is a blood disorder affecting millions worldwide. Emerging evidence reveals that SCD pathophysiology increases risk of myeloid malignancies and hematopoietic stem cell (HSC) dysfunction, possibly due to pathological stress on bone marrow. To investigate this further, we interrogated mice and individuals with SCD and observed extended cell cycle times, oxidative stress, DNA damage, senescence, and dysregulation of molecular programs associated with these processes in bone marrow hematopoietic stem and progenitor cells (HSPCs). Human SCD HSPCs displayed poor hematopoietic potential *ex vivo*. SCD mice displayed a dramatic loss of transplantable bone marrow HSPCs, which was reversed upon treatment of SCD mice with the senolytic agent, ABT-263 (navitoclax). Thus, senolytics restore bone marrow function during SCD in mice and represent a novel strategy to improve bone marrow health in individuals with SCD and improve the safety of potentially curative gene therapies that utilize autologous HSPCs from individuals with SCD.
