## Supplementary material for "Senolytics restore hematopoietic stem cell function in sickle cell disease": All raw gene expression data from this study.: Table S3- Mouse SCD 2mo6mo HSPC single cell unsupervised clustering sample representation.xlsx

### Sheet: Cell Counts
ClusterNum	2mo.WT1	2mo.WT2	2mo.WT3	2mo.WT4	2mo.SCD1	2mo.SCD2	2mo.SCD3	2mo.SCD4	6mo.WT1	6mo.WT2	6mo.WT3	6mo.WT4	6mo.SCD1	6mo.SCD2	6mo.SCD3	6mo.SCD4	CellTypes
0	898	828	1256	832	1634	19	2	2	720	982	631	474	515	459	2	9	MPP: 2417; HSPC: 1700; MPP2: 1500; ST-HSC: 1156; MPP3: 1092; LMPP: 936; LT-HSC: 363; Other: 42; Neutrophil progenitor: 30; MEP: 10; CMP: 6; GMP: 5; Macro-DC progenitor: 3; Pro-B cell: 3
1	3	4	6	10	20	4741	24	64	5	9	1	5	9	8	40	372	HSPC: 2995; MPP2: 626; GMP: 284; MPP3: 274; Promonocyte: 220; Pro-B cell: 197; Neutrophil progenitor: 195; LMPP: 152; CMP: 105; Macro-DC progenitor: 52; Monocyte: 48; MEP: 34; ST-HSC: 33; Macrophage: 27; Other: 19; MPP: 18; Myeloid lineage: 13; PDC: 11; DC: 8; Granulocyte precursor: 6; Erythroid lineage: 4
2	253	217	243	258	446	44	5	12	468	492	400	491	722	839	5	18	Granulocyte: 2692; Myeloid lineage: 1012; MPP3: 378; HSPC: 214; Promonocyte: 132; GMP: 109; Macrophage: 97; LMPP: 79; MPP2: 79; Monocyte: 78; CMP: 10; ST-HSC: 10; MPP: 9; Macro-DC progenitor: 5; Other: 4; Neutrophil progenitor: 3; DC: 1; Granulocyte precursor: 1
3	0	0	0	0	0	8	2020	1774	0	0	0	0	0	0	257	131	HSPC: 1254; MPP2: 944; MPP3: 565; MPP: 514; LMPP: 454; ST-HSC: 341; LT-HSC: 57; Other: 26; MEP: 10; Neutrophil progenitor: 10; Pro-B cell: 9; GMP: 2; Macro-DC progenitor: 2; CMP: 1; Granulocyte precursor: 1
4	402	338	464	394	636	6	3	2	270	396	237	192	358	136	5	30	HSPC: 1512; Neutrophil progenitor: 1208; MPP2: 746; LMPP: 185; MPP: 85; MPP3: 48; ST-HSC: 33; Other: 10; MEP: 9; Promonocyte: 9; Pro-B cell: 7; LT-HSC: 6; Macro-DC progenitor: 5; CMP: 3; GMP: 1; Granulocyte precursor: 1; Macrophage: 1
5	0	0	0	0	0	78	509	630	0	0	0	0	0	0	912	1166	Myeloid lineage: 1982; Granulocyte precursor: 807; Granulocyte: 407; Neutrophil progenitor: 69; GMP: 6; Pro-B cell: 6; Macro-DC progenitor: 5; MPP3: 4; ST-HSC: 3; MPP: 2; HSPC: 1; LMPP: 1; Monocyte: 1; MPP2: 1
6	104	75	79	47	62	119	433	402	92	124	66	97	122	98	435	666	Promonocyte: 1491; Monocyte: 1166; Macro-DC progenitor: 173; HSPC: 75; Pro-B cell: 46; MPP3: 17; Neutrophil progenitor: 15; Macrophage: 13; MPP2: 8; LMPP: 5; LT-HSC: 3; MPP: 3; ST-HSC: 3; GMP: 2; DC: 1
7	232	282	185	266	141	19	1	7	258	483	242	497	134	196	6	9	LMPP: 1651; Pro-B cell: 536; MPP3: 248; MPP2: 130; ST-HSC: 117; HSPC: 102; LT-HSC: 79; Other: 65; GMP: 16; DC: 6; CMP: 3; Erythroid lineage: 1; Monocyte: 1; MPP: 1; Neutrophil progenitor: 1; Promonocyte: 1
8	228	160	157	190	244	15	3	0	253	202	221	190	248	269	1	11	Monocyte: 1795; Macro-DC progenitor: 425; Promonocyte: 117; Macrophage: 19; MPP3: 10; LMPP: 9; HSPC: 5; MPP: 3; MPP2: 3; Pro-B cell: 2; ST-HSC: 2; LT-HSC: 1; Myeloid lineage: 1
9	201	226	120	288	130	48	54	97	155	364	158	100	78	84	149	103	Macro-DC progenitor: 1040; Monocyte: 795; MPP3: 123; HSPC: 112; MPP2: 77; LMPP: 70; Promonocyte: 55; ST-HSC: 31; Macrophage: 18; GMP: 8; MPP: 8; DC: 5; LT-HSC: 4; CMP: 3; Other: 2; Granulocyte: 1; Myeloid lineage: 1; Neutrophil progenitor: 1; Pro-B cell: 1
10	0	0	0	0	0	236	299	455	0	13	4	1	30	40	603	643	Myeloid lineage: 1062; Granulocyte: 1003; HSPC: 45; Promonocyte: 43; GMP: 31; MPP3: 31; Macrophage: 20; LMPP: 15; Monocyte: 14; ST-HSC: 12; MPP2: 10; Other: 10; MPP: 8; Pro-B cell: 6; Neutrophil progenitor: 4; CMP: 3; Macro-DC progenitor: 3; Granulocyte precursor: 2; LT-HSC: 1; PDC: 1
11	166	193	141	173	123	9	0	1	212	216	207	237	211	165	12	31	Granulocyte precursor: 1266; Myeloid lineage: 585; Neutrophil progenitor: 223; GMP: 8; Granulocyte: 3; Other: 3; MPP2: 2; MPP3: 2; CMP: 1; HSPC: 1; Macro-DC progenitor: 1; Macrophage: 1; Pro-B cell: 1
12	73	85	57	94	130	104	88	116	121	194	217	117	153	167	202	151	MPP3: 796; LMPP: 588; MPP2: 336; Other: 199; HSPC: 84; GMP: 13; MPP: 10; ST-HSC: 9; CMP: 8; Promonocyte: 5; Macro-DC progenitor: 4; Pro-B cell: 4; Monocyte: 3; Neutrophil progenitor: 3; Granulocyte: 2; LT-HSC: 2; Myeloid lineage: 2; Macrophage: 1
13	0	0	0	0	0	6	6	11	283	273	303	255	429	391	5	37	Myeloid lineage: 1608; Granulocyte: 363; MPP3: 9; LMPP: 4; ST-HSC: 4; Macrophage: 3; HSPC: 2; GMP: 1; Granulocyte precursor: 1; LT-HSC: 1; Macro-DC progenitor: 1; MPP: 1; Pro-B cell: 1
14	1	0	3	1	3	705	240	381	1	1	1	0	1	1	346	292	MEP: 584; Erythroid lineage: 487; HSPC: 415; MPP2: 92; GMP: 72; Neutrophil progenitor: 72; Promonocyte: 56; Pro-B cell: 41; Macrophage: 33; CMP: 24; MPP3: 22; LMPP: 16; ST-HSC: 14; Myeloid lineage: 12; Macro-DC progenitor: 8; Granulocyte: 7; Monocyte: 7; MPP: 6; DC: 5; PDC: 4
15	206	88	203	199	321	28	1	4	230	92	150	152	217	31	5	5	Pro-B cell: 1044; LMPP: 344; MPP2: 296; HSPC: 154; MPP3: 90; MEP: 3; MPP: 1
16	64	162	66	111	202	467	184	172	7	61	51	27	99	15	56	151	MEP: 1201; HSPC: 517; Erythroid lineage: 67; Pro-B cell: 26; GMP: 24; Neutrophil progenitor: 20; MPP2: 19; Macro-DC progenitor: 6; MPP3: 5; CMP: 2; LMPP: 2; Promonocyte: 2; DC: 1; LT-HSC: 1; Macrophage: 1; MPP: 1
17	137	240	201	247	221	15	0	3	167	179	180	127	81	75	0	0	Myeloid lineage: 1525; Granulocyte: 241; Granulocyte precursor: 57; MPP3: 10; GMP: 9; HSPC: 9; MPP2: 6; CMP: 5; ST-HSC: 4; DC: 1; LMPP: 1; Macro-DC progenitor: 1; Monocyte: 1; MPP: 1; Neutrophil progenitor: 1; Promonocyte: 1
18	0	0	1	0	0	193	151	385	0	0	0	0	0	0	371	505	Granulocyte: 857; HSPC: 293; Promonocyte: 108; Macrophage: 91; Monocyte: 69; MPP3: 61; Myeloid lineage: 58; GMP: 17; LMPP: 15; MPP2: 14; ST-HSC: 7; MPP: 6; Neutrophil progenitor: 3; CMP: 2; Other: 2; Pro-B cell: 2; Macro-DC progenitor: 1
19	213	138	117	194	96	17	5	11	101	140	155	100	129	139	13	31	LMPP: 305; Monocyte: 301; Macro-DC progenitor: 290; DC: 213; HSPC: 170; MPP3: 85; ST-HSC: 68; Macrophage: 54; Promonocyte: 34; Pro-B cell: 29; MPP2: 24; LT-HSC: 9; GMP: 7; CMP: 6; MPP: 2; MEP: 1; PDC: 1
20	0	0	0	0	0	411	1	11	0	0	1	0	3	0	628	501	MPP: 352; HSPC: 302; MPP3: 255; MPP2: 239; ST-HSC: 214; LMPP: 105; LT-HSC: 79; MEP: 4; Neutrophil progenitor: 2; CMP: 1; Macro-DC progenitor: 1; Other: 1; Pro-B cell: 1
21	0	0	0	0	0	0	29	1453	0	0	0	0	0	0	55	12	Pro-B cell: 719; LMPP: 385; MPP2: 150; HSPC: 140; MPP3: 135; CMP: 9; GMP: 4; MEP: 3; Promonocyte: 2; Neutrophil progenitor: 1; ST-HSC: 1
22	93	70	215	173	84	29	0	6	220	58	162	112	269	43	1	1	LMPP: 877; MPP3: 299; Pro-B cell: 210; MPP2: 96; HSPC: 24; CMP: 15; GMP: 8; Myeloid lineage: 2; ST-HSC: 2; MEP: 1; MPP: 1; Neutrophil progenitor: 1
23	0	0	0	0	0	7	502	390	0	0	0	0	0	0	230	221	Neutrophil progenitor: 807; HSPC: 530; Macro-DC progenitor: 4; GMP: 3; Promonocyte: 2; MPP: 1; MPP3: 1; PDC: 1; Pro-B cell: 1
24	168	186	148	193	73	1	0	1	16	52	54	54	182	163	2	3	Erythroid lineage: 536; MEP: 347; HSPC: 229; MPP2: 51; Macrophage: 30; MPP3: 29; GMP: 21; Granulocyte: 13; CMP: 12; MPP: 10; LMPP: 8; Neutrophil progenitor: 3; Macro-DC progenitor: 2; Monocyte: 2; Myeloid lineage: 2; Pro-B cell: 1
25	0	0	0	0	0	176	1	18	109	107	75	127	285	248	5	34	Myeloid lineage: 548; Granulocyte precursor: 225; Granulocyte: 196; GMP: 108; Neutrophil progenitor: 38; HSPC: 19; CMP: 15; MPP2: 15; MPP: 4; MPP3: 4; LMPP: 3; ST-HSC: 3; Pro-B cell: 2; Erythroid lineage: 1; LT-HSC: 1; Macro-DC progenitor: 1; Monocyte: 1; Promonocyte: 1
26	2	3	3	3	3	648	126	151	0	0	0	0	1	0	107	132	HSPC: 259; DC: 205; LMPP: 187; Monocyte: 127; ST-HSC: 83; Macro-DC progenitor: 70; MPP3: 55; Macrophage: 54; MPP2: 43; Neutrophil progenitor: 36; Pro-B cell: 17; Promonocyte: 12; Other: 11; GMP: 7; CMP: 6; LT-HSC: 4; MPP: 2; PDC: 1
27	0	1	0	1	5	919	1	6	2	4	3	5	11	7	8	137	Neutrophil progenitor: 545; HSPC: 520; GMP: 13; Promonocyte: 11; Pro-B cell: 10; DC: 4; Granulocyte precursor: 2; Macro-DC progenitor: 2; PDC: 2; Myeloid lineage: 1
28	0	0	0	0	0	154	332	0	0	0	0	0	0	0	309	228	Pro-B cell: 382; LMPP: 375; MPP3: 131; MPP2: 101; HSPC: 28; CMP: 5; GMP: 1
29	127	185	125	156	82	2	1	1	14	49	46	20	47	45	5	6	MEP: 730; Erythroid lineage: 122; HSPC: 47; MPP2: 4; MPP3: 3; GMP: 2; CMP: 1; Macro-DC progenitor: 1; Neutrophil progenitor: 1
30	1	1	5	4	9	666	0	7	5	4	2	7	4	0	1	55	Pro-B cell: 308; HSPC: 195; MPP2: 70; LMPP: 55; MPP3: 55; GMP: 24; Promonocyte: 19; Neutrophil progenitor: 17; CMP: 9; MEP: 4; DC: 3; ST-HSC: 3; Granulocyte: 2; Macro-DC progenitor: 2; Other: 2; PDC: 2; Macrophage: 1
31	23	34	19	38	46	24	63	44	42	72	82	53	68	47	46	67	LMPP: 492; PDC: 177; Pro-B cell: 30; MPP3: 29; HSPC: 9; Macrophage: 7; Macro-DC progenitor: 6; MPP2: 6; Monocyte: 4; Promonocyte: 4; CMP: 1; DC: 1; LT-HSC: 1; Neutrophil progenitor: 1
32	0	0	0	0	0	69	91	182	0	0	0	0	0	0	229	162	LMPP: 352; Pro-B cell: 169; HSPC: 54; MPP3: 40; ST-HSC: 35; MPP2: 32; Other: 26; LT-HSC: 20; DC: 4; Macro-DC progenitor: 1
33	0	0	0	0	0	0	0	2	75	126	108	106	140	86	1	3	Myeloid lineage: 479; Granulocyte: 130; Granulocyte precursor: 28; MPP3: 5; ST-HSC: 2; Macrophage: 1; Neutrophil progenitor: 1; Pro-B cell: 1
34	11	26	15	17	6	166	17	22	25	56	38	41	8	29	14	22	HSPC: 136; LT-HSC: 133; LMPP: 81; GMP: 39; ST-HSC: 33; MPP3: 18; MPP2: 14; Pro-B cell: 14; MPP: 7; Neutrophil progenitor: 7; Other: 7; Promonocyte: 7; Granulocyte: 4; CMP: 3; Macro-DC progenitor: 3; MEP: 3; Granulocyte precursor: 1; Macrophage: 1; Monocyte: 1; Myeloid lineage: 1
35	15	48	22	22	12	8	9	30	26	46	48	80	29	10	21	21	Pro-B cell: 353; HSPC: 70; MPP2: 16; LMPP: 3; MEP: 2; MPP3: 2; ST-HSC: 1
36	0	0	0	0	0	209	0	0	0	0	0	0	0	0	0	0	Myeloid lineage: 138; Granulocyte precursor: 44; Granulocyte: 25; GMP: 1; Neutrophil progenitor: 1

### Sheet: Sample Cell %
ClusterNum	2mo.WT1	2mo.WT2	2mo.WT3	2mo.WT4	2mo.SCD1	2mo.SCD2	2mo.SCD3	2mo.SCD4	6mo.WT1	6mo.WT2	6mo.WT3	6mo.WT4	6mo.SCD1	6mo.SCD2	6mo.SCD3	6mo.SCD4	CellTypes
0	0.247998	0.230641	0.326149	0.212733	0.345528	0.00183292	0.000384541	0.000291843	0.185711	0.204797	0.164195	0.129261	0.112372	0.121076	0.000393159	0.00150855	MPP: 2417; HSPC: 1700; MPP2: 1500; ST-HSC: 1156; MPP3: 1092; LMPP: 936; LT-HSC: 363; Other: 42; Neutrophil progenitor: 30; MEP: 10; CMP: 6; GMP: 5; Macro-DC progenitor: 3; Pro-B cell: 3
1	0.0008285	0.00111421	0.00155804	0.00255689	0.00422922	0.457361	0.0046145	0.00933898	0.00128966	0.00187696	0.000260213	0.00136351	0.00196378	0.00211026	0.00786318	0.0623533	HSPC: 2995; MPP2: 626; GMP: 284; MPP3: 274; Promonocyte: 220; Pro-B cell: 197; Neutrophil progenitor: 195; LMPP: 152; CMP: 105; Macro-DC progenitor: 52; Monocyte: 48; MEP: 34; ST-HSC: 33; Macrophage: 27; Other: 19; MPP: 18; Myeloid lineage: 13; PDC: 11; DC: 8; Granulocyte precursor: 6; Erythroid lineage: 4
2	0.0698702	0.0604457	0.0631005	0.0659678	0.0943117	0.00424465	0.000961354	0.00175106	0.120712	0.102607	0.104085	0.133897	0.157539	0.221314	0.000982898	0.0030171	Granulocyte: 2692; Myeloid lineage: 1012; MPP3: 378; HSPC: 214; Promonocyte: 132; GMP: 109; Macrophage: 97; LMPP: 79; MPP2: 79; Monocyte: 78; CMP: 10; ST-HSC: 10; MPP: 9; Macro-DC progenitor: 5; Other: 4; Neutrophil progenitor: 3; DC: 1; Granulocyte precursor: 1
3	0	0	0	0	0	0.000771754	0.388387	0.258865	0	0	0	0	0	0	0.0505209	0.0219578	HSPC: 1254; MPP2: 944; MPP3: 565; MPP: 514; LMPP: 454; ST-HSC: 341; LT-HSC: 57; Other: 26; MEP: 10; Neutrophil progenitor: 10; Pro-B cell: 9; GMP: 2; Macro-DC progenitor: 2; CMP: 1; Granulocyte precursor: 1
4	0.111019	0.0941504	0.120488	0.100741	0.134489	0.000578815	0.000576812	0.000291843	0.0696415	0.082586	0.0616706	0.0523589	0.0781148	0.0358744	0.000982898	0.00502849	HSPC: 1512; Neutrophil progenitor: 1208; MPP2: 746; LMPP: 185; MPP: 85; MPP3: 48; ST-HSC: 33; Other: 10; MEP: 9; Promonocyte: 9; Pro-B cell: 7; LT-HSC: 6; Macro-DC progenitor: 5; CMP: 3; GMP: 1; Granulocyte precursor: 1; Macrophage: 1
5	0	0	0	0	0	0.0075246	0.0978658	0.0919305	0	0	0	0	0	0	0.179281	0.195441	Myeloid lineage: 1982; Granulocyte precursor: 807; Granulocyte: 407; Neutrophil progenitor: 69; GMP: 6; Pro-B cell: 6; Macro-DC progenitor: 5; MPP3: 4; ST-HSC: 3; MPP: 2; HSPC: 1; LMPP: 1; Monocyte: 1; MPP2: 1
6	0.0287213	0.0208914	0.0205142	0.0120174	0.0131106	0.0114798	0.0832532	0.0586604	0.0237297	0.0258603	0.0171741	0.0264521	0.0266201	0.0258507	0.0855121	0.111633	Promonocyte: 1491; Monocyte: 1166; Macro-DC progenitor: 173; HSPC: 75; Pro-B cell: 46; MPP3: 17; Neutrophil progenitor: 15; Macrophage: 13; MPP2: 8; LMPP: 5; LT-HSC: 3; MPP: 3; ST-HSC: 3; GMP: 2; DC: 1
7	0.0640707	0.0785515	0.0480395	0.0680133	0.029816	0.00183292	0.000192271	0.00102145	0.0665463	0.10073	0.0629716	0.135533	0.0292385	0.0517014	0.00117948	0.00150855	LMPP: 1651; Pro-B cell: 536; MPP3: 248; MPP2: 130; ST-HSC: 117; HSPC: 102; LT-HSC: 79; Other: 65; GMP: 16; DC: 6; CMP: 3; Erythroid lineage: 1; Monocyte: 1; MPP: 1; Neutrophil progenitor: 1; Promonocyte: 1
8	0.062966	0.0445682	0.0407686	0.0485809	0.0515965	0.00144704	0.000576812	0	0.0652566	0.0421272	0.0575072	0.0518135	0.054113	0.0709575	0.00019658	0.00184378	Monocyte: 1795; Macro-DC progenitor: 425; Promonocyte: 117; Macrophage: 19; MPP3: 10; LMPP: 9; HSPC: 5; MPP: 3; MPP2: 3; Pro-B cell: 2; ST-HSC: 2; LT-HSC: 1; Myeloid lineage: 1
9	0.0555095	0.0629526	0.0311607	0.0736385	0.02749	0.00463052	0.0103826	0.0141544	0.0399794	0.0759124	0.0411137	0.0272702	0.0170194	0.0221577	0.0292903	0.0172645	Macro-DC progenitor: 1040; Monocyte: 795; MPP3: 123; HSPC: 112; MPP2: 77; LMPP: 70; Promonocyte: 55; ST-HSC: 31; Macrophage: 18; GMP: 8; MPP: 8; DC: 5; LT-HSC: 4; CMP: 3; Other: 2; Granulocyte: 1; Myeloid lineage: 1; Neutrophil progenitor: 1; Pro-B cell: 1
10	0	0	0	0	0	0.0227667	0.0574889	0.0663943	0	0.00271116	0.00104085	0.000272702	0.00654593	0.0105513	0.118537	0.107777	Myeloid lineage: 1062; Granulocyte: 1003; HSPC: 45; Promonocyte: 43; GMP: 31; MPP3: 31; Macrophage: 20; LMPP: 15; Monocyte: 14; ST-HSC: 12; MPP2: 10; Other: 10; MPP: 8; Pro-B cell: 6; Neutrophil progenitor: 4; CMP: 3; Macro-DC progenitor: 3; Granulocyte precursor: 2; LT-HSC: 1; PDC: 1
11	0.0458437	0.0537604	0.0366139	0.0442342	0.0260097	0.000868223	0	0.000145921	0.0546815	0.0450469	0.0538642	0.0646305	0.0460397	0.0435241	0.00235895	0.00519611	Granulocyte precursor: 1266; Myeloid lineage: 585; Neutrophil progenitor: 223; GMP: 8; Granulocyte: 3; Other: 3; MPP2: 2; MPP3: 2; CMP: 1; HSPC: 1; Macro-DC progenitor: 1; Macrophage: 1; Pro-B cell: 1
12	0.0201602	0.0236769	0.0148014	0.0240348	0.02749	0.0100328	0.0169198	0.0169269	0.0312097	0.0404588	0.0564663	0.0319062	0.0333842	0.0440517	0.0397091	0.0253101	MPP3: 796; LMPP: 588; MPP2: 336; Other: 199; HSPC: 84; GMP: 13; MPP: 10; ST-HSC: 9; CMP: 8; Promonocyte: 5; Macro-DC progenitor: 4; Pro-B cell: 4; Monocyte: 3; Neutrophil progenitor: 3; Granulocyte: 2; LT-HSC: 2; Myeloid lineage: 2; Macrophage: 1
13	0	0	0	0	0	0.000578815	0.00115362	0.00160514	0.0729946	0.0569343	0.0788447	0.0695391	0.0936068	0.103139	0.000982898	0.00620181	Myeloid lineage: 1608; Granulocyte: 363; MPP3: 9; LMPP: 4; ST-HSC: 4; Macrophage: 3; HSPC: 2; GMP: 1; Granulocyte precursor: 1; LT-HSC: 1; Macro-DC progenitor: 1; MPP: 1; Pro-B cell: 1
14	0.000276167	0	0.000779018	0.000255689	0.000634384	0.0680108	0.046145	0.0555961	0.000257931	0.000208551	0.000260213	0	0.000218198	0.000263783	0.0680165	0.048944	MEP: 584; Erythroid lineage: 487; HSPC: 415; MPP2: 92; GMP: 72; Neutrophil progenitor: 72; Promonocyte: 56; Pro-B cell: 41; Macrophage: 33; CMP: 24; MPP3: 22; LMPP: 16; ST-HSC: 14; Myeloid lineage: 12; Macro-DC progenitor: 8; Granulocyte: 7; Monocyte: 7; MPP: 6; DC: 5; PDC: 4
15	0.0568904	0.0245125	0.0527136	0.0508821	0.067879	0.00270114	0.000192271	0.000583686	0.0593242	0.0191867	0.039032	0.0414508	0.0473489	0.00817726	0.000982898	0.000838082	Pro-B cell: 1044; LMPP: 344; MPP2: 296; HSPC: 154; MPP3: 90; MEP: 3; MPP: 1
16	0.0176747	0.0451253	0.0171384	0.0283815	0.0427152	0.0450511	0.0353778	0.0250985	0.00180552	0.0127216	0.0132709	0.00736297	0.0216016	0.00395674	0.0110085	0.0253101	MEP: 1201; HSPC: 517; Erythroid lineage: 67; Pro-B cell: 26; GMP: 24; Neutrophil progenitor: 20; MPP2: 19; Macro-DC progenitor: 6; MPP3: 5; CMP: 2; LMPP: 2; Promonocyte: 2; DC: 1; LT-HSC: 1; Macrophage: 1; MPP: 1
17	0.0378349	0.0668524	0.0521942	0.0631552	0.0467329	0.00144704	0	0.000437764	0.0430745	0.0373306	0.0468384	0.0346332	0.017674	0.0197837	0	0	Myeloid lineage: 1525; Granulocyte: 241; Granulocyte precursor: 57; MPP3: 10; GMP: 9; HSPC: 9; MPP2: 6; CMP: 5; ST-HSC: 4; DC: 1; LMPP: 1; Macro-DC progenitor: 1; Monocyte: 1; MPP: 1; Neutrophil progenitor: 1; Promonocyte: 1
18	0	0	0.000259673	0	0	0.0186186	0.0290329	0.0561798	0	0	0	0	0	0	0.072931	0.0846463	Granulocyte: 857; HSPC: 293; Promonocyte: 108; Macrophage: 91; Monocyte: 69; MPP3: 61; Myeloid lineage: 58; GMP: 17; LMPP: 15; MPP2: 14; ST-HSC: 7; MPP: 6; Neutrophil progenitor: 3; CMP: 2; Other: 2; Pro-B cell: 2; Macro-DC progenitor: 1
19	0.0588235	0.0384401	0.0303817	0.0496037	0.0203003	0.00163998	0.000961354	0.00160514	0.0260511	0.0291971	0.0403331	0.0272702	0.0281475	0.0366658	0.00255553	0.00519611	LMPP: 305; Monocyte: 301; Macro-DC progenitor: 290; DC: 213; HSPC: 170; MPP3: 85; ST-HSC: 68; Macrophage: 54; Promonocyte: 34; Pro-B cell: 29; MPP2: 24; LT-HSC: 9; GMP: 7; CMP: 6; MPP: 2; MEP: 1; PDC: 1
20	0	0	0	0	0	0.0396489	0.000192271	0.00160514	0	0	0.000260213	0	0.000654593	0	0.123452	0.0839759	MPP: 352; HSPC: 302; MPP3: 255; MPP2: 239; ST-HSC: 214; LMPP: 105; LT-HSC: 79; MEP: 4; Neutrophil progenitor: 2; CMP: 1; Macro-DC progenitor: 1; Other: 1; Pro-B cell: 1
21	0	0	0	0	0	0	0.00557585	0.212024	0	0	0	0	0	0	0.0108119	0.0020114	Pro-B cell: 719; LMPP: 385; MPP2: 150; HSPC: 140; MPP3: 135; CMP: 9; GMP: 4; MEP: 3; Promonocyte: 2; Neutrophil progenitor: 1; ST-HSC: 1
22	0.0256835	0.0194986	0.0558297	0.0442342	0.0177627	0.00279761	0	0.000875529	0.0567449	0.0120959	0.0421546	0.0305427	0.0586952	0.0113427	0.00019658	0.000167616	LMPP: 877; MPP3: 299; Pro-B cell: 210; MPP2: 96; HSPC: 24; CMP: 15; GMP: 8; Myeloid lineage: 2; ST-HSC: 2; MEP: 1; MPP: 1; Neutrophil progenitor: 1
23	0	0	0	0	0	0.000675285	0.0965199	0.0569094	0	0	0	0	0	0	0.0452133	0.0370432	Neutrophil progenitor: 807; HSPC: 530; Macro-DC progenitor: 4; GMP: 3; Promonocyte: 2; MPP: 1; MPP3: 1; PDC: 1; Pro-B cell: 1
24	0.046396	0.0518106	0.0384316	0.049348	0.0154367	9.64692e-05	0	0.000145921	0.0041269	0.0108446	0.0140515	0.0147259	0.039712	0.0429966	0.000393159	0.000502849	Erythroid lineage: 536; MEP: 347; HSPC: 229; MPP2: 51; Macrophage: 30; MPP3: 29; GMP: 21; Granulocyte: 13; CMP: 12; MPP: 10; LMPP: 8; Neutrophil progenitor: 3; Macro-DC progenitor: 2; Monocyte: 2; Myeloid lineage: 2; Pro-B cell: 1
25	0	0	0	0	0	0.0169786	0.000192271	0.00262659	0.0281145	0.0223149	0.019516	0.0346332	0.0621863	0.0654181	0.000982898	0.00569896	Myeloid lineage: 548; Granulocyte precursor: 225; Granulocyte: 196; GMP: 108; Neutrophil progenitor: 38; HSPC: 19; CMP: 15; MPP2: 15; MPP: 4; MPP3: 4; LMPP: 3; ST-HSC: 3; Pro-B cell: 2; Erythroid lineage: 1; LT-HSC: 1; Macro-DC progenitor: 1; Monocyte: 1; Promonocyte: 1
26	0.000552334	0.000835655	0.000779018	0.000767067	0.000634384	0.0625121	0.0242261	0.0220341	0	0	0	0	0.000218198	0	0.021034	0.0221254	HSPC: 259; DC: 205; LMPP: 187; Monocyte: 127; ST-HSC: 83; Macro-DC progenitor: 70; MPP3: 55; Macrophage: 54; MPP2: 43; Neutrophil progenitor: 36; Pro-B cell: 17; Promonocyte: 12; Other: 11; GMP: 7; CMP: 6; LT-HSC: 4; MPP: 2; PDC: 1
27	0	0.000278552	0	0.000255689	0.00105731	0.0886552	0.000192271	0.000875529	0.000515863	0.000834202	0.00078064	0.00136351	0.00240017	0.00184648	0.00157264	0.0229635	Neutrophil progenitor: 545; HSPC: 520; GMP: 13; Promonocyte: 11; Pro-B cell: 10; DC: 4; Granulocyte precursor: 2; Macro-DC progenitor: 2; PDC: 2; Myeloid lineage: 1
28	0	0	0	0	0	0.0148563	0.0638339	0	0	0	0	0	0	0	0.0607431	0.0382166	Pro-B cell: 382; LMPP: 375; MPP3: 131; MPP2: 101; HSPC: 28; CMP: 5; GMP: 1
29	0.0350732	0.051532	0.0324591	0.0398875	0.0173398	0.000192938	0.000192271	0.000145921	0.00361104	0.010219	0.0119698	0.00545405	0.0102553	0.0118702	0.000982898	0.0010057	MEP: 730; Erythroid lineage: 122; HSPC: 47; MPP2: 4; MPP3: 3; GMP: 2; CMP: 1; Macro-DC progenitor: 1; Neutrophil progenitor: 1
30	0.000276167	0.000278552	0.00129836	0.00102276	0.00190315	0.0642485	0	0.00102145	0.00128966	0.000834202	0.000520427	0.00190892	0.000872791	0	0.00019658	0.00921891	Pro-B cell: 308; HSPC: 195; MPP2: 70; LMPP: 55; MPP3: 55; GMP: 24; Promonocyte: 19; Neutrophil progenitor: 17; CMP: 9; MEP: 4; DC: 3; ST-HSC: 3; Granulocyte: 2; Macro-DC progenitor: 2; Other: 2; PDC: 2; Macrophage: 1
31	0.00635184	0.00947075	0.00493378	0.00971619	0.00972722	0.00231526	0.0121131	0.00642055	0.0108331	0.0150156	0.0213375	0.0144532	0.0148374	0.0123978	0.00904266	0.0112303	LMPP: 492; PDC: 177; Pro-B cell: 30; MPP3: 29; HSPC: 9; Macrophage: 7; Macro-DC progenitor: 6; MPP2: 6; Monocyte: 4; Promonocyte: 4; CMP: 1; DC: 1; LT-HSC: 1; Neutrophil progenitor: 1
32	0	0	0	0	0	0.00665638	0.0174966	0.0265577	0	0	0	0	0	0	0.0450167	0.0271539	LMPP: 352; Pro-B cell: 169; HSPC: 54; MPP3: 40; ST-HSC: 35; MPP2: 32; Other: 26; LT-HSC: 20; DC: 4; Macro-DC progenitor: 1
33	0	0	0	0	0	0	0	0.000291843	0.0193449	0.0262774	0.028103	0.0289065	0.0305477	0.0226853	0.00019658	0.000502849	Myeloid lineage: 479; Granulocyte: 130; Granulocyte precursor: 28; MPP3: 5; ST-HSC: 2; Macrophage: 1; Neutrophil progenitor: 1; Pro-B cell: 1
34	0.00303783	0.00724234	0.00389509	0.00434671	0.00126877	0.0160139	0.0032686	0.00321027	0.00644828	0.0116788	0.00988811	0.0111808	0.00174558	0.0076497	0.00275211	0.00368756	HSPC: 136; LT-HSC: 133; LMPP: 81; GMP: 39; ST-HSC: 33; MPP3: 18; MPP2: 14; Pro-B cell: 14; MPP: 7; Neutrophil progenitor: 7; Other: 7; Promonocyte: 7; Granulocyte: 4; CMP: 3; Macro-DC progenitor: 3; MEP: 3; Granulocyte precursor: 1; Macrophage: 1; Monocyte: 1; Myeloid lineage: 1
35	0.0041425	0.0133705	0.0057128	0.00562516	0.00253753	0.000771754	0.00173044	0.00437764	0.00670622	0.00959333	0.0124902	0.0218162	0.00632773	0.00263783	0.00412817	0.00351995	Pro-B cell: 353; HSPC: 70; MPP2: 16; LMPP: 3; MEP: 2; MPP3: 2; ST-HSC: 1
36	0	0	0	0	0	0.0201621	0	0	0	0	0	0	0	0	0	0	Myeloid lineage: 138; Granulocyte precursor: 44; Granulocyte: 25; GMP: 1; Neutrophil progenitor: 1

### Sheet: Sample Cell % (re-color)
ClusterNum	2mo.WT1	2mo.WT2	2mo.WT3	2mo.WT4	2mo.SCD1	2mo.SCD2	2mo.SCD3	2mo.SCD4	6mo.WT1	6mo.WT2	6mo.WT3	6mo.WT4	6mo.SCD1	6mo.SCD2	6mo.SCD3	6mo.SCD4	CellTypes
0	0.247998	0.230641	0.326149	0.212733	0.345528	0.00183292	0.000384541	0.000291843	0.185711	0.204797	0.164195	0.129261	0.112372	0.121076	0.000393159	0.00150855	MPP: 2417; HSPC: 1700; MPP2: 1500; ST-HSC: 1156; MPP3: 1092; LMPP: 936; LT-HSC: 363; Other: 42; Neutrophil progenitor: 30; MEP: 10; CMP: 6; GMP: 5; Macro-DC progenitor: 3; Pro-B cell: 3
1	0.0008285	0.00111421	0.00155804	0.00255689	0.00422922	0.457361	0.0046145	0.00933898	0.00128966	0.00187696	0.000260213	0.00136351	0.00196378	0.00211026	0.00786318	0.0623533	HSPC: 2995; MPP2: 626; GMP: 284; MPP3: 274; Promonocyte: 220; Pro-B cell: 197; Neutrophil progenitor: 195; LMPP: 152; CMP: 105; Macro-DC progenitor: 52; Monocyte: 48; MEP: 34; ST-HSC: 33; Macrophage: 27; Other: 19; MPP: 18; Myeloid lineage: 13; PDC: 11; DC: 8; Granulocyte precursor: 6; Erythroid lineage: 4
2	0.0698702	0.0604457	0.0631005	0.0659678	0.0943117	0.00424465	0.000961354	0.00175106	0.120712	0.102607	0.104085	0.133897	0.157539	0.221314	0.000982898	0.0030171	Granulocyte: 2692; Myeloid lineage: 1012; MPP3: 378; HSPC: 214; Promonocyte: 132; GMP: 109; Macrophage: 97; LMPP: 79; MPP2: 79; Monocyte: 78; CMP: 10; ST-HSC: 10; MPP: 9; Macro-DC progenitor: 5; Other: 4; Neutrophil progenitor: 3; DC: 1; Granulocyte precursor: 1
3	0	0	0	0	0	0.000771754	0.388387	0.258865	0	0	0	0	0	0	0.0505209	0.0219578	HSPC: 1254; MPP2: 944; MPP3: 565; MPP: 514; LMPP: 454; ST-HSC: 341; LT-HSC: 57; Other: 26; MEP: 10; Neutrophil progenitor: 10; Pro-B cell: 9; GMP: 2; Macro-DC progenitor: 2; CMP: 1; Granulocyte precursor: 1
4	0.111019	0.0941504	0.120488	0.100741	0.134489	0.000578815	0.000576812	0.000291843	0.0696415	0.082586	0.0616706	0.0523589	0.0781148	0.0358744	0.000982898	0.00502849	HSPC: 1512; Neutrophil progenitor: 1208; MPP2: 746; LMPP: 185; MPP: 85; MPP3: 48; ST-HSC: 33; Other: 10; MEP: 9; Promonocyte: 9; Pro-B cell: 7; LT-HSC: 6; Macro-DC progenitor: 5; CMP: 3; GMP: 1; Granulocyte precursor: 1; Macrophage: 1
5	0	0	0	0	0	0.0075246	0.0978658	0.0919305	0	0	0	0	0	0	0.179281	0.195441	Myeloid lineage: 1982; Granulocyte precursor: 807; Granulocyte: 407; Neutrophil progenitor: 69; GMP: 6; Pro-B cell: 6; Macro-DC progenitor: 5; MPP3: 4; ST-HSC: 3; MPP: 2; HSPC: 1; LMPP: 1; Monocyte: 1; MPP2: 1
6	0.0287213	0.0208914	0.0205142	0.0120174	0.0131106	0.0114798	0.0832532	0.0586604	0.0237297	0.0258603	0.0171741	0.0264521	0.0266201	0.0258507	0.0855121	0.111633	Promonocyte: 1491; Monocyte: 1166; Macro-DC progenitor: 173; HSPC: 75; Pro-B cell: 46; MPP3: 17; Neutrophil progenitor: 15; Macrophage: 13; MPP2: 8; LMPP: 5; LT-HSC: 3; MPP: 3; ST-HSC: 3; GMP: 2; DC: 1
7	0.0640707	0.0785515	0.0480395	0.0680133	0.029816	0.00183292	0.000192271	0.00102145	0.0665463	0.10073	0.0629716	0.135533	0.0292385	0.0517014	0.00117948	0.00150855	LMPP: 1651; Pro-B cell: 536; MPP3: 248; MPP2: 130; ST-HSC: 117; HSPC: 102; LT-HSC: 79; Other: 65; GMP: 16; DC: 6; CMP: 3; Erythroid lineage: 1; Monocyte: 1; MPP: 1; Neutrophil progenitor: 1; Promonocyte: 1
8	0.062966	0.0445682	0.0407686	0.0485809	0.0515965	0.00144704	0.000576812	0	0.0652566	0.0421272	0.0575072	0.0518135	0.054113	0.0709575	0.00019658	0.00184378	Monocyte: 1795; Macro-DC progenitor: 425; Promonocyte: 117; Macrophage: 19; MPP3: 10; LMPP: 9; HSPC: 5; MPP: 3; MPP2: 3; Pro-B cell: 2; ST-HSC: 2; LT-HSC: 1; Myeloid lineage: 1
9	0.0555095	0.0629526	0.0311607	0.0736385	0.02749	0.00463052	0.0103826	0.0141544	0.0399794	0.0759124	0.0411137	0.0272702	0.0170194	0.0221577	0.0292903	0.0172645	Macro-DC progenitor: 1040; Monocyte: 795; MPP3: 123; HSPC: 112; MPP2: 77; LMPP: 70; Promonocyte: 55; ST-HSC: 31; Macrophage: 18; GMP: 8; MPP: 8; DC: 5; LT-HSC: 4; CMP: 3; Other: 2; Granulocyte: 1; Myeloid lineage: 1; Neutrophil progenitor: 1; Pro-B cell: 1
10	0	0	0	0	0	0.0227667	0.0574889	0.0663943	0	0.00271116	0.00104085	0.000272702	0.00654593	0.0105513	0.118537	0.107777	Myeloid lineage: 1062; Granulocyte: 1003; HSPC: 45; Promonocyte: 43; GMP: 31; MPP3: 31; Macrophage: 20; LMPP: 15; Monocyte: 14; ST-HSC: 12; MPP2: 10; Other: 10; MPP: 8; Pro-B cell: 6; Neutrophil progenitor: 4; CMP: 3; Macro-DC progenitor: 3; Granulocyte precursor: 2; LT-HSC: 1; PDC: 1
11	0.0458437	0.0537604	0.0366139	0.0442342	0.0260097	0.000868223	0	0.000145921	0.0546815	0.0450469	0.0538642	0.0646305	0.0460397	0.0435241	0.00235895	0.00519611	Granulocyte precursor: 1266; Myeloid lineage: 585; Neutrophil progenitor: 223; GMP: 8; Granulocyte: 3; Other: 3; MPP2: 2; MPP3: 2; CMP: 1; HSPC: 1; Macro-DC progenitor: 1; Macrophage: 1; Pro-B cell: 1
12	0.0201602	0.0236769	0.0148014	0.0240348	0.02749	0.0100328	0.0169198	0.0169269	0.0312097	0.0404588	0.0564663	0.0319062	0.0333842	0.0440517	0.0397091	0.0253101	MPP3: 796; LMPP: 588; MPP2: 336; Other: 199; HSPC: 84; GMP: 13; MPP: 10; ST-HSC: 9; CMP: 8; Promonocyte: 5; Macro-DC progenitor: 4; Pro-B cell: 4; Monocyte: 3; Neutrophil progenitor: 3; Granulocyte: 2; LT-HSC: 2; Myeloid lineage: 2; Macrophage: 1
13	0	0	0	0	0	0.000578815	0.00115362	0.00160514	0.0729946	0.0569343	0.0788447	0.0695391	0.0936068	0.103139	0.000982898	0.00620181	Myeloid lineage: 1608; Granulocyte: 363; MPP3: 9; LMPP: 4; ST-HSC: 4; Macrophage: 3; HSPC: 2; GMP: 1; Granulocyte precursor: 1; LT-HSC: 1; Macro-DC progenitor: 1; MPP: 1; Pro-B cell: 1
14	0.000276167	0	0.000779018	0.000255689	0.000634384	0.0680108	0.046145	0.0555961	0.000257931	0.000208551	0.000260213	0	0.000218198	0.000263783	0.0680165	0.048944	MEP: 584; Erythroid lineage: 487; HSPC: 415; MPP2: 92; GMP: 72; Neutrophil progenitor: 72; Promonocyte: 56; Pro-B cell: 41; Macrophage: 33; CMP: 24; MPP3: 22; LMPP: 16; ST-HSC: 14; Myeloid lineage: 12; Macro-DC progenitor: 8; Granulocyte: 7; Monocyte: 7; MPP: 6; DC: 5; PDC: 4
15	0.0568904	0.0245125	0.0527136	0.0508821	0.067879	0.00270114	0.000192271	0.000583686	0.0593242	0.0191867	0.039032	0.0414508	0.0473489	0.00817726	0.000982898	0.000838082	Pro-B cell: 1044; LMPP: 344; MPP2: 296; HSPC: 154; MPP3: 90; MEP: 3; MPP: 1
16	0.0176747	0.0451253	0.0171384	0.0283815	0.0427152	0.0450511	0.0353778	0.0250985	0.00180552	0.0127216	0.0132709	0.00736297	0.0216016	0.00395674	0.0110085	0.0253101	MEP: 1201; HSPC: 517; Erythroid lineage: 67; Pro-B cell: 26; GMP: 24; Neutrophil progenitor: 20; MPP2: 19; Macro-DC progenitor: 6; MPP3: 5; CMP: 2; LMPP: 2; Promonocyte: 2; DC: 1; LT-HSC: 1; Macrophage: 1; MPP: 1
17	0.0378349	0.0668524	0.0521942	0.0631552	0.0467329	0.00144704	0	0.000437764	0.0430745	0.0373306	0.0468384	0.0346332	0.017674	0.0197837	0	0	Myeloid lineage: 1525; Granulocyte: 241; Granulocyte precursor: 57; MPP3: 10; GMP: 9; HSPC: 9; MPP2: 6; CMP: 5; ST-HSC: 4; DC: 1; LMPP: 1; Macro-DC progenitor: 1; Monocyte: 1; MPP: 1; Neutrophil progenitor: 1; Promonocyte: 1
18	0	0	0.000259673	0	0	0.0186186	0.0290329	0.0561798	0	0	0	0	0	0	0.072931	0.0846463	Granulocyte: 857; HSPC: 293; Promonocyte: 108; Macrophage: 91; Monocyte: 69; MPP3: 61; Myeloid lineage: 58; GMP: 17; LMPP: 15; MPP2: 14; ST-HSC: 7; MPP: 6; Neutrophil progenitor: 3; CMP: 2; Other: 2; Pro-B cell: 2; Macro-DC progenitor: 1
19	0.0588235	0.0384401	0.0303817	0.0496037	0.0203003	0.00163998	0.000961354	0.00160514	0.0260511	0.0291971	0.0403331	0.0272702	0.0281475	0.0366658	0.00255553	0.00519611	LMPP: 305; Monocyte: 301; Macro-DC progenitor: 290; DC: 213; HSPC: 170; MPP3: 85; ST-HSC: 68; Macrophage: 54; Promonocyte: 34; Pro-B cell: 29; MPP2: 24; LT-HSC: 9; GMP: 7; CMP: 6; MPP: 2; MEP: 1; PDC: 1
20	0	0	0	0	0	0.0396489	0.000192271	0.00160514	0	0	0.000260213	0	0.000654593	0	0.123452	0.0839759	MPP: 352; HSPC: 302; MPP3: 255; MPP2: 239; ST-HSC: 214; LMPP: 105; LT-HSC: 79; MEP: 4; Neutrophil progenitor: 2; CMP: 1; Macro-DC progenitor: 1; Other: 1; Pro-B cell: 1
21	0	0	0	0	0	0	0.00557585	0.212024	0	0	0	0	0	0	0.0108119	0.0020114	Pro-B cell: 719; LMPP: 385; MPP2: 150; HSPC: 140; MPP3: 135; CMP: 9; GMP: 4; MEP: 3; Promonocyte: 2; Neutrophil progenitor: 1; ST-HSC: 1
22	0.0256835	0.0194986	0.0558297	0.0442342	0.0177627	0.00279761	0	0.000875529	0.0567449	0.0120959	0.0421546	0.0305427	0.0586952	0.0113427	0.00019658	0.000167616	LMPP: 877; MPP3: 299; Pro-B cell: 210; MPP2: 96; HSPC: 24; CMP: 15; GMP: 8; Myeloid lineage: 2; ST-HSC: 2; MEP: 1; MPP: 1; Neutrophil progenitor: 1
23	0	0	0	0	0	0.000675285	0.0965199	0.0569094	0	0	0	0	0	0	0.0452133	0.0370432	Neutrophil progenitor: 807; HSPC: 530; Macro-DC progenitor: 4; GMP: 3; Promonocyte: 2; MPP: 1; MPP3: 1; PDC: 1; Pro-B cell: 1
24	0.046396	0.0518106	0.0384316	0.049348	0.0154367	9.64692e-05	0	0.000145921	0.0041269	0.0108446	0.0140515	0.0147259	0.039712	0.0429966	0.000393159	0.000502849	Erythroid lineage: 536; MEP: 347; HSPC: 229; MPP2: 51; Macrophage: 30; MPP3: 29; GMP: 21; Granulocyte: 13; CMP: 12; MPP: 10; LMPP: 8; Neutrophil progenitor: 3; Macro-DC progenitor: 2; Monocyte: 2; Myeloid lineage: 2; Pro-B cell: 1
25	0	0	0	0	0	0.0169786	0.000192271	0.00262659	0.0281145	0.0223149	0.019516	0.0346332	0.0621863	0.0654181	0.000982898	0.00569896	Myeloid lineage: 548; Granulocyte precursor: 225; Granulocyte: 196; GMP: 108; Neutrophil progenitor: 38; HSPC: 19; CMP: 15; MPP2: 15; MPP: 4; MPP3: 4; LMPP: 3; ST-HSC: 3; Pro-B cell: 2; Erythroid lineage: 1; LT-HSC: 1; Macro-DC progenitor: 1; Monocyte: 1; Promonocyte: 1
26	0.000552334	0.000835655	0.000779018	0.000767067	0.000634384	0.0625121	0.0242261	0.0220341	0	0	0	0	0.000218198	0	0.021034	0.0221254	HSPC: 259; DC: 205; LMPP: 187; Monocyte: 127; ST-HSC: 83; Macro-DC progenitor: 70; MPP3: 55; Macrophage: 54; MPP2: 43; Neutrophil progenitor: 36; Pro-B cell: 17; Promonocyte: 12; Other: 11; GMP: 7; CMP: 6; LT-HSC: 4; MPP: 2; PDC: 1
27	0	0.000278552	0	0.000255689	0.00105731	0.0886552	0.000192271	0.000875529	0.000515863	0.000834202	0.00078064	0.00136351	0.00240017	0.00184648	0.00157264	0.0229635	Neutrophil progenitor: 545; HSPC: 520; GMP: 13; Promonocyte: 11; Pro-B cell: 10; DC: 4; Granulocyte precursor: 2; Macro-DC progenitor: 2; PDC: 2; Myeloid lineage: 1
28	0	0	0	0	0	0.0148563	0.0638339	0	0	0	0	0	0	0	0.0607431	0.0382166	Pro-B cell: 382; LMPP: 375; MPP3: 131; MPP2: 101; HSPC: 28; CMP: 5; GMP: 1
29	0.0350732	0.051532	0.0324591	0.0398875	0.0173398	0.000192938	0.000192271	0.000145921	0.00361104	0.010219	0.0119698	0.00545405	0.0102553	0.0118702	0.000982898	0.0010057	MEP: 730; Erythroid lineage: 122; HSPC: 47; MPP2: 4; MPP3: 3; GMP: 2; CMP: 1; Macro-DC progenitor: 1; Neutrophil progenitor: 1
30	0.000276167	0.000278552	0.00129836	0.00102276	0.00190315	0.0642485	0	0.00102145	0.00128966	0.000834202	0.000520427	0.00190892	0.000872791	0	0.00019658	0.00921891	Pro-B cell: 308; HSPC: 195; MPP2: 70; LMPP: 55; MPP3: 55; GMP: 24; Promonocyte: 19; Neutrophil progenitor: 17; CMP: 9; MEP: 4; DC: 3; ST-HSC: 3; Granulocyte: 2; Macro-DC progenitor: 2; Other: 2; PDC: 2; Macrophage: 1
31	0.00635184	0.00947075	0.00493378	0.00971619	0.00972722	0.00231526	0.0121131	0.00642055	0.0108331	0.0150156	0.0213375	0.0144532	0.0148374	0.0123978	0.00904266	0.0112303	LMPP: 492; PDC: 177; Pro-B cell: 30; MPP3: 29; HSPC: 9; Macrophage: 7; Macro-DC progenitor: 6; MPP2: 6; Monocyte: 4; Promonocyte: 4; CMP: 1; DC: 1; LT-HSC: 1; Neutrophil progenitor: 1
32	0	0	0	0	0	0.00665638	0.0174966	0.0265577	0	0	0	0	0	0	0.0450167	0.0271539	LMPP: 352; Pro-B cell: 169; HSPC: 54; MPP3: 40; ST-HSC: 35; MPP2: 32; Other: 26; LT-HSC: 20; DC: 4; Macro-DC progenitor: 1
33	0	0	0	0	0	0	0	0.000291843	0.0193449	0.0262774	0.028103	0.0289065	0.0305477	0.0226853	0.00019658	0.000502849	Myeloid lineage: 479; Granulocyte: 130; Granulocyte precursor: 28; MPP3: 5; ST-HSC: 2; Macrophage: 1; Neutrophil progenitor: 1; Pro-B cell: 1
34	0.00303783	0.00724234	0.00389509	0.00434671	0.00126877	0.0160139	0.0032686	0.00321027	0.00644828	0.0116788	0.00988811	0.0111808	0.00174558	0.0076497	0.00275211	0.00368756	HSPC: 136; LT-HSC: 133; LMPP: 81; GMP: 39; ST-HSC: 33; MPP3: 18; MPP2: 14; Pro-B cell: 14; MPP: 7; Neutrophil progenitor: 7; Other: 7; Promonocyte: 7; Granulocyte: 4; CMP: 3; Macro-DC progenitor: 3; MEP: 3; Granulocyte precursor: 1; Macrophage: 1; Monocyte: 1; Myeloid lineage: 1
35	0.0041425	0.0133705	0.0057128	0.00562516	0.00253753	0.000771754	0.00173044	0.00437764	0.00670622	0.00959333	0.0124902	0.0218162	0.00632773	0.00263783	0.00412817	0.00351995	Pro-B cell: 353; HSPC: 70; MPP2: 16; LMPP: 3; MEP: 2; MPP3: 2; ST-HSC: 1
36	0	0	0	0	0	0.0201621	0	0	0	0	0	0	0	0	0	0	Myeloid lineage: 138; Granulocyte precursor: 44; Granulocyte: 25; GMP: 1; Neutrophil progenitor: 1

### Sheet: Cell Counts by Group
ClusterNum	2mo WT	2mo SCD	6mo WT	6mo SCD
0	3814	1657	2807	985
1	23	4849	20	429
2	971	507	1851	1584
3	0	3802	0	388	SCD only
4	1598	647	1095	529
5	0	1217	0	2078	SCD only
6	305	1016	379	1321
7	965	168	1480	345
8	735	262	866	529
9	835	329	777	414
10	0	990	18	1316	Mostly SCD
11	673	133	872	419
12	309	438	649	673
13	0	23	1114	862	Mostly 6mo
14	5	1329	3	640	Mostly SCD
15	696	354	624	258
16	403	1025	146	321
17	825	239	653	156
18	1	729	0	876	Mostly SCD
19	662	129	496	312
20	0	423	1	1132	Mostly SCD
21	0	1482	0	67	SCD only
22	551	119	552	314
23	0	899	0	451	SCD only
24	695	75	176	350
25	0	195	418	572
26	11	928	0	240	Mostly SCD
27	2	931	14	163
28	0	486	0	537	SCD only
29	593	86	129	103
30	11	682	18	60
31	114	177	249	228
32	0	342	0	391	SCD only
33	0	2	415	230	Mostly 6mo
34	69	211	160	73
35	107	59	200	81
36	0	209	0	0	2mo SCD only
