## Supplementary material for "Senolytics restore hematopoietic stem cell function in sickle cell disease": All raw gene expression data from this study.: Table S13- Mouse HSPC single cell MAST_DE_results_LTHSC_compSCD.xlsx

### Sheet: summary
compName	tgtPop	tgtRef	numCellsTgt	numCellsRef	n_DE_all_fdr_lfc	n_DE_up_fdr_lfc	n_DE_down_fdr_lfc
cl7_SCDvsNonSCD_LTHSC_6mo	cl7_SCD_LTHSC_6mo	cl7_nonSCD_LTHSC_6mo	10	59	54	53	1
cl0_SCDvsNonSCD_LTHSC_6mo	cl0_SCD_LTHSC_6mo	cl0_nonSCD_LTHSC_6mo	40	178	98	98	0
cl0_SCDvsNonSCD_LTHSC_2mo	cl0_SCD_LTHSC_2mo	cl0_nonSCD_LTHSC_2mo	18	127	220	219	1
cl34_LTHSC_2mo_SCDvsNonSCD	cl34_SCD_LTHSC_2mo	cl34_NonSCD_LTHSC_2mo	20	38	2	1	1
cl34_LTHSC_6mo_SCDvsNonSCD	cl34_SCD_LTHSC_6mo	cl34_NonSCD_LTHSC_6mo	24	51	68	66	2

### Sheet: cl7_SCDvsNonSCD_LTHSC
GeneSymbol	pvalue	p.adjust	log2FoldChange
S100a8	1.59139e-13	3.86915e-09	1.68801
S100a9	5.23396e-12	6.36266e-08	1.40078
Rps7	5.19274e-11	3.15628e-07	1.47159
mt-Rnr2	4.51832e-11	3.15628e-07	1.14405
Rpl23	2.41577e-09	1.17469e-05	1.05796
Rpl11	3.62927e-09	1.47064e-05	1.50368
Rpl30	2.84995e-08	8.62466e-05	0.992815
Rpl9	2.80474e-08	8.62466e-05	1.22883
Rps23	3.19261e-08	8.62466e-05	1.25854
Rps20	3.6122e-08	8.78235e-05	1.068
Rps15a	4.51659e-08	9.98289e-05	1.27038
Rpl21	8.01833e-08	0.000162458	1.05934
Rps3	9.87579e-08	0.0001847	1.08604
Camp	1.28202e-07	0.000222641	0.997842
Rps29	2.31426e-07	0.00037511	1.06312
Rpl17	2.8454e-07	0.000432377	1.24376
Retnlg	3.82209e-07	0.000532231	0.595227
Rpl14	3.94035e-07	0.000532231	0.9722
Itm2b	4.45786e-07	0.000570442	0.764339
Rpl18a	5.77009e-07	0.000701441	1.07631
Rps18	7.3193e-07	0.0008474	1.14674
Rpl7	8.30618e-07	0.000878035	0.912387
Uba52	8.24027e-07	0.000878035	0.865121
Rps19	1.15734e-06	0.00117243	1.12213
Rpl28	1.68617e-06	0.00152016	1.15935
Rpl34	1.68816e-06	0.00152016	1.14451
mt-Rnr1	1.649e-06	0.00152016	1.04166
Rpl26	1.82952e-06	0.00157709	1.14578
Rps16	1.88112e-06	0.00157709	1.0326
Rpl13	2.1535e-06	0.00168897	1.11896
Rpl39	2.10986e-06	0.00168897	1.03447
Rps3a3	2.48114e-06	0.00188512	0.865398
Rpl29	2.9445e-06	0.00216938	1.01758
Rps4x	4.54344e-06	0.00324896	0.924214
Ngp	5.22834e-06	0.00363191	0.904137
Rpl12	5.77588e-06	0.00388127	1.11057
Rpl7a	5.99647e-06	0.00388127	1.03513
Rps11	6.22586e-06	0.00388127	1.05896
Rps13	6.22358e-06	0.00388127	0.982432
Rps27	8.91233e-06	0.00541714	1.03299
Rpl37	1.05077e-05	0.00623108	0.992992
Rps14	1.11122e-05	0.00643265	0.834135
Rps24	1.21257e-05	0.00685609	1.0117
Rpl35a	1.61174e-05	0.00890597	0.933958
Fau	1.69526e-05	0.00915928	1.05286
Rpl32	1.81558e-05	0.00959614	1.10389
Rpl19	2.32461e-05	0.0120252	0.840075
Rpl18	3.10549e-05	0.01573	0.912943
Rps21	3.17695e-05	0.0157635	0.718493
Xist	4.31052e-05	0.0209603	-1.31116
Rpl10	4.64301e-05	0.0221344	0.995579
Cd52	6.31112e-05	0.0289514	0.959531
Rpl36	6.26477e-05	0.0289514	1.0257
Rps10	7.05517e-05	0.0317653	0.800715
Rpl8	7.97959e-05	0.0352741	0.773465
Rpl4	8.73016e-05	0.0379029	0.89244
Rps27a	9.19981e-05	0.0392412	0.83225
Rpl15	0.000112512	0.047164	0.671454

### Sheet: cl7_SCDvsNonSCD_LTHSC_6mo
GeneSymbol	pvalue	p.adjust	log2FoldChange
S100a8	1.66516e-13	4.0485e-09	1.76669
Rpl11	9.98797e-12	1.21419e-07	1.54276
S100a9	3.67075e-11	2.9749e-07	1.42668
Rps7	1.42786e-10	8.67886e-07	1.42481
Rpl23	4.89943e-10	1.98533e-06	1.02713
mt-Rnr2	4.54524e-10	1.98533e-06	1.16344
Rps23	2.43576e-09	8.4601e-06	1.28015
Rps20	1.74298e-08	5.29715e-05	1.07787
Rpl30	2.64725e-08	6.85835e-05	0.984302
Rps29	2.82086e-08	6.85835e-05	1.10164
Rpl18a	4.59207e-08	0.000101497	1.06385
Camp	9.01192e-08	0.000156505	1.12109
Rps15a	7.73277e-08	0.000156505	1.23883
Rps3	8.83477e-08	0.000156505	1.06729
Rpl21	1.61867e-07	0.000262365	0.987765
Rpl14	1.76611e-07	0.000268371	0.996238
Rpl17	2.11038e-07	0.000296194	1.22155
Rpl26	2.26955e-07	0.000296194	1.12425
Rpl9	2.4365e-07	0.000296194	1.18172
Rps3a3	2.39273e-07	0.000296194	0.849709
Rpl34	4.20213e-07	0.000486506	1.11992
Rps18	6.33174e-07	0.00066932	1.09686
Rps19	6.07075e-07	0.00066932	1.12301
Rpl13	8.58079e-07	0.000854381	1.12288
Rpl28	8.78523e-07	0.000854381	1.12352
Rps27	1.04842e-06	0.000980394	1.05914
Retnlg	1.14682e-06	0.00103269	0.594241
Itm2b	1.74071e-06	0.00151149	0.794216
Ngp	2.11275e-06	0.00166723	0.979653
Rpl12	2.12578e-06	0.00166723	1.14767
Rpl29	2.04622e-06	0.00166723	0.972116
Rpl39	2.53688e-06	0.00192747	0.998604
Rps16	2.77056e-06	0.00204123	1.01181
Rps13	4.16157e-06	0.00297589	0.929968
mt-Rnr1	4.28862e-06	0.00297912	1.05337
Rpl37	4.63772e-06	0.00304749	1.00547
Rpl7	4.59466e-06	0.00304749	0.902171
Fau	5.02786e-06	0.00321691	1.07812
Rps11	5.17706e-06	0.00322743	1.01814
Rps24	5.50801e-06	0.00334791	1.03936
Rps4x	6.12512e-06	0.0036322	0.893725
Uba52	1.1038e-05	0.00638968	0.813293
Rpl10	1.27863e-05	0.00693284	0.993219
Rpl7a	1.23324e-05	0.00693284	0.961052
Rps14	1.28317e-05	0.00693284	0.802744
Rpl35a	1.38603e-05	0.00732575	0.959017
Rpl32	2.4607e-05	0.0127292	1.06693
Rpl18	2.86622e-05	0.014518	0.875828
Xist	3.33161e-05	0.0165309	-1.31142
Rps21	3.50974e-05	0.0170665	0.681278
Rpl4	7.38924e-05	0.0352264	0.922809
Rps28	8.04271e-05	0.0376043	0.679406
Rps17	9.06867e-05	0.0416012	0.826423
Rpl19	9.37307e-05	0.0422014	0.752214

### Sheet: cl0_SCDvsNonSCD_LTHSC_6mo
GeneSymbol	pvalue	p.adjust	log2FoldChange
Rps18	1.71539e-40	4.17062e-36	1.15708
Rps3	4.66602e-38	3.7815e-34	1.17923
Rps7	3.23946e-38	3.7815e-34	1.31753
Rps24	1.24334e-37	7.55733e-34	1.16056
Rpl32	3.04221e-37	1.4793e-33	1.28695
Rpl34	7.11883e-36	2.88467e-32	1.2724
Rpl26	5.43303e-35	1.7957e-31	1.32556
Rps15a	5.90861e-35	1.7957e-31	1.22124
Rps13	5.00226e-33	1.35133e-29	1.16161
Rpl21	3.15491e-32	7.67054e-29	1.27078
Rpl11	5.56711e-31	1.12918e-27	1.29652
Rpl18a	5.57323e-31	1.12918e-27	1.11967
Rps5	6.29883e-31	1.17803e-27	0.903684
Rpl19	3.52546e-30	6.12247e-27	0.870998
Rpl39	3.83179e-30	6.21082e-27	0.968632
Rps27a	1.02167e-29	1.55249e-26	0.87064
Fau	1.28491e-29	1.83765e-26	1.07356
Rpl28	3.6787e-29	4.96891e-26	1.22281
Rps16	6.50709e-29	8.32667e-26	1.09235
Rpl17	1.72592e-28	2.09812e-25	1.1776
Rpl12	2.47998e-28	2.87122e-25	1.18198
Ftl1	6.18601e-28	6.83638e-25	1.0115
Rps27	6.53585e-28	6.90897e-25	1.08849
Rpl13	1.04964e-27	9.81535e-25	0.994196
Rps11	1.04492e-27	9.81535e-25	1.00528
Rps20	1.00985e-27	9.81535e-25	0.982112
Rpl30	1.96193e-27	1.76668e-24	0.897333
Rpl9	2.55559e-27	2.21907e-24	1.0687
Rpl18	3.74691e-27	3.07979e-24	0.913726
Rpl23	3.92684e-27	3.07979e-24	1.11414
mt-Rnr2	3.84563e-27	3.07979e-24	1.08393
Rpl14	7.52465e-27	5.71709e-24	0.869799
Rps14	1.21813e-26	8.97464e-24	0.801869
Rpl10	2.02851e-26	1.45056e-23	1.15147
Rpl7a	2.09702e-26	1.45671e-23	0.915966
Rps23	2.5222e-26	1.7034e-23	1.12957
Rps19	2.93553e-26	1.92896e-23	1.08627
Rpl37	1.65455e-25	1.03146e-22	1.02283
Rps29	1.634e-25	1.03146e-22	0.954273
Rpl36	3.18273e-25	1.93454e-22	1.1167
Rps21	4.20748e-25	2.49504e-22	0.737418
Rps10	1.30148e-24	7.53399e-22	0.929548
Rps4x	2.72699e-24	1.54189e-21	0.851964
Rps3a3	9.04647e-24	4.99879e-21	0.792164
Eef1b2	1.11626e-23	6.03102e-21	0.86445
Rpl10a	7.63136e-23	4.0335e-20	0.934596
S100a9	9.4942e-23	4.91133e-20	1.36313
Tpt1	1.20435e-22	6.10029e-20	0.630222
Rpl29	2.17357e-22	1.07849e-19	0.9348
Rpl35a	1.07304e-21	5.21776e-19	0.760152
S100a8	2.76617e-21	1.31871e-18	1.3347
Rpl6	5.79793e-21	2.71087e-18	0.829013
Uba52	8.44469e-21	3.87388e-18	0.774074
mt-Rnr1	1.50932e-20	6.79557e-18	0.961926
Rpl27	3.67975e-20	1.62665e-17	0.824983
Rps25	4.91294e-20	2.13301e-17	0.836955
Rpl36a	5.31026e-20	2.26506e-17	0.866628
Rpl27a	8.85941e-20	3.71377e-17	0.810644
Rpl3	5.62569e-19	2.31826e-16	0.780608
Rpl8	8.63199e-19	3.49782e-16	0.660783
Tmsb4x	1.10711e-18	4.41265e-16	0.862371
Rps8	1.58967e-18	6.23383e-16	0.644926
Rps12	2.56966e-18	9.76189e-16	0.659711
Rpl24	6.85196e-18	2.56295e-15	0.843627
Rpl35	8.75387e-18	3.22474e-15	0.905235
Rpl15	1.70671e-17	6.19333e-15	0.796722
Rpl22	2.99328e-17	1.07023e-14	0.709892
Rpl4	3.05811e-16	1.07756e-13	0.738199
Rplp0	1.2237e-15	4.25026e-13	0.66943
Rps13-ps1	1.44274e-15	4.94048e-13	0.725288
Rps2	3.33419e-15	1.12589e-12	0.741155
Gng5	6.01731e-15	2.0041e-12	0.686183
Gapdh	7.61237e-15	2.50107e-12	0.75032
Ifitm3	2.48149e-14	8.04434e-12	0.76905
Gm8420	4.14707e-14	1.32668e-11	0.709324
Naca	6.61049e-14	2.08728e-11	0.649661
Rps28	9.86464e-14	3.07486e-11	0.601634
Rpl7	1.26522e-13	3.89383e-11	0.607642
Cox8a	1.51838e-13	4.61455e-11	0.590097
Rps6	4.46641e-13	1.30834e-10	0.645001
Atp5h	1.17469e-12	3.40002e-10	0.660809
S100a11	2.25894e-12	6.38623e-10	0.674304
Rpl5	3.98594e-12	1.10125e-09	0.66334
Eif3k	5.90506e-12	1.61314e-09	0.586362
Rps17	1.0447e-11	2.7912e-09	0.611919
Eif1	1.62399e-11	4.2456e-09	0.605853
Ifitm2	5.01086e-11	1.26905e-08	0.597062
Pfdn5	7.13011e-11	1.76892e-08	0.589713
Atpif1	9.97394e-11	2.44946e-08	0.594206
Srgn	2.04703e-10	4.97695e-08	0.591551
Lyz2	3.65553e-10	8.62882e-08	0.601376
Atp5e	4.4246e-10	1.02453e-07	0.608868
Ubb	1.89725e-09	4.19344e-07	0.681118
H3f3b	3.12558e-09	6.72498e-07	0.660599
Apoe	1.1872e-08	2.36594e-06	0.662768
Prtn3	7.99462e-08	1.46145e-05	0.623469
Ctla2a	1.60077e-07	2.82026e-05	0.74636
Ifitm1	8.77314e-07	0.000138507	0.594556

### Sheet: cl0_SCDvsNonSCD_LTHSC_2mo
GeneSymbol	pvalue	p.adjust	log2FoldChange
Rpl23	3.49098e-37	8.48762e-33	1.20768
Rps18	2.49184e-34	3.0292e-30	1.34942
Rpl19	6.57185e-33	3.25467e-29	1.2511
Rps24	6.69327e-33	3.25467e-29	1.18143
Rps4x	5.99733e-33	3.25467e-29	1.13269
Rps3	2.61023e-31	1.05771e-27	1.27232
Rpl18a	4.0885e-31	1.12775e-27	1.24644
Rpl3	4.1746e-31	1.12775e-27	1.21314
Rps15a	4.16041e-31	1.12775e-27	1.36423
Rpl9	1.75773e-30	4.27358e-27	1.27788
Rps19	2.49712e-30	5.05937e-27	1.29896
Rps7	2.38724e-30	5.05937e-27	1.57329
Rpl15	1.45434e-29	2.71995e-26	1.54244
Tpt1	3.88805e-29	6.75216e-26	0.891717
Rps5	9.99843e-29	1.62061e-25	1.01461
Rpl32	1.87155e-28	2.84394e-25	1.4753
Rps20	1.6697e-27	2.38797e-24	1.23268
Rps2	4.81553e-27	6.50444e-24	1.21716
Rpl21	6.05574e-27	7.74912e-24	1.47412
Rps27a	9.24917e-27	1.12438e-23	1.12985
Rps16	2.65725e-26	3.07646e-23	1.16266
Rps13-ps1	2.8824e-26	3.18545e-23	1.31762
Rps14	7.13377e-26	7.54101e-23	0.917753
Rpl30	8.7125e-26	8.82613e-23	1.20012
Rps23	1.45268e-25	1.41276e-22	1.11339
Rpl39	1.51966e-25	1.42105e-22	1.16091
Rpl37	4.87267e-25	4.38775e-22	1.11368
Rpl29	5.29426e-25	4.59712e-22	1.29546
Rps11	5.82695e-25	4.88519e-22	1.38799
Rpl14	7.93742e-25	6.43275e-22	1.14494
Rpl28	1.61589e-24	1.26733e-21	1.47318
Rps10	2.66689e-24	2.02625e-21	1.45331
Rpl36	2.89266e-24	2.13119e-21	1.31264
Rpl13	3.36471e-24	2.40606e-21	1.23271
Rpl7a	3.49294e-24	2.4264e-21	1.16126
Rps21	5.30978e-24	3.58602e-21	0.799521
Rpl11	7.36755e-24	4.84128e-21	1.31002
Rpl17	1.1609e-23	7.42764e-21	1.16647
Rpl8	1.26465e-23	7.88397e-21	1.06029
Rpl34	4.85127e-23	2.94872e-20	1.42383
Rpl26	6.17071e-23	3.65923e-20	1.20977
Rps3a3	9.00261e-23	5.21144e-20	0.926738
Rpl6	9.59942e-23	5.42769e-20	1.21862
Fau	2.3717e-22	1.31053e-19	1.00966
Rps13	3.9761e-22	2.14824e-19	1.23536
Rpl24	5.26539e-22	2.78299e-19	1.18706
Rps29	1.60418e-21	8.29839e-19	0.922525
Rps27	3.31257e-21	1.67788e-18	0.920359
Gapdh	4.29142e-21	2.12933e-18	1.19628
Rps8	5.1001e-21	2.47997e-18	0.856003
Rplp0	8.25761e-21	3.93661e-18	1.12157
Rpsa	2.01122e-20	9.40362e-18	0.904717
Rplp1	2.2378e-20	1.02656e-17	0.833405
Rps3a1	5.12426e-20	2.30715e-17	1.13578
Rpl27a	1.07679e-19	4.76001e-17	1.22862
Ppia	1.33341e-19	5.78916e-17	1.12187
Rpl12	1.76426e-19	7.52533e-17	1.36045
Rps12	1.88885e-19	7.91787e-17	0.719163
Rpl36a	2.74028e-19	1.12923e-16	1.00246
Rpl18	3.35419e-19	1.35917e-16	1.10486
Rpl35a	6.76782e-19	2.69747e-16	0.782181
Naca	2.2198e-18	8.70485e-16	1.09722
Rpl10	1.57314e-17	6.07106e-15	1.14615
Rps28	1.62672e-17	6.17976e-15	0.686968
Ifitm3	1.93205e-17	7.22675e-15	1.21554
Rpl22	6.02959e-17	2.22117e-14	0.925637
Rpl10a	8.58497e-17	3.11532e-14	1.06544
Fth1	9.92539e-17	3.54877e-14	0.982932
Hint1	1.13154e-16	3.98713e-14	1.09619
Rpl22l1	1.90577e-16	6.61927e-14	1.23802
Slc25a4	2.45296e-16	8.39985e-14	0.900308
Uba52	2.5682e-16	8.67232e-14	1.09688
H3f3a	3.59946e-16	1.19882e-13	0.940087
mt-Rnr2	4.15494e-16	1.36512e-13	0.945627
Pfdn5	6.79144e-16	2.17597e-13	1.01106
Ppib	6.80186e-16	2.17597e-13	0.934821
Cox8a	8.10995e-16	2.56074e-13	1.09238
Eef1b2	1.65734e-15	5.16601e-13	0.899261
Rpl27	2.65135e-15	8.08076e-13	1.06635
Rpl41	2.65891e-15	8.08076e-13	0.624163
Ubb	5.01995e-15	1.48841e-12	1.05372
Ftl1	6.50206e-15	1.90463e-12	1.10704
Rpl7	6.87989e-15	1.99132e-12	0.828629
Ifitm2	1.47446e-14	4.21749e-12	1.04976
S100a11	2.57045e-14	7.26689e-12	0.923517
Rps25	4.94086e-14	1.38077e-11	0.926512
Snrpe	1.07829e-13	2.97914e-11	0.898627
Psme1	1.16051e-13	3.17027e-11	0.908641
Rps17	1.24603e-13	3.36608e-11	0.866676
Ndufa4	1.26484e-13	3.37697e-11	0.917415
mt-Rnr1	1.27784e-13	3.37697e-11	0.990213
Rpl36al	1.36373e-13	3.56519e-11	0.929949
Elob	2.25431e-13	5.83074e-11	1.00474
Atp5j	2.33679e-13	5.98046e-11	0.911738
Psmb8	2.40751e-13	6.09728e-11	0.825429
Selenof	2.73215e-13	6.84811e-11	0.813491
Atp5e	2.98667e-13	7.40968e-11	1.00965
Ndufb9	3.9566e-13	9.71685e-11	0.830159
Tmsb4x	4.74859e-13	1.15452e-10	0.852105
Park7	8.34321e-13	2.0084e-10	0.970364
Hsp90ab1	9.14849e-13	2.17274e-10	0.706126
Rbm3	9.23983e-13	2.17274e-10	0.989839
Snrpf	9.29398e-13	2.17274e-10	0.860879
Rpl35	1.69464e-12	3.88696e-10	0.965064
Txn1	1.89783e-12	4.31232e-10	1.0352
Lyz2	2.26495e-12	5.05209e-10	0.91391
Ndufb5	2.79113e-12	6.16916e-10	0.778837
Gng5	3.07476e-12	6.73484e-10	0.848548
Ndufs7	3.57463e-12	7.75981e-10	0.807509
Gas5	4.02454e-12	8.65917e-10	0.654735
Cox6c	5.81284e-12	1.23972e-09	0.912226
Rpl31	7.55217e-12	1.59317e-09	0.833702
Rpl5	7.60119e-12	1.59317e-09	0.808957
Uqcrb	2.02217e-11	4.16654e-09	0.915043
Atp5j2	3.64268e-11	7.4424e-09	0.938008
Wdr83os	4.11598e-11	8.33932e-09	0.821099
Rpl23a	4.39961e-11	8.83864e-09	0.660774
Trmt112	4.93327e-11	9.75144e-09	0.737018
Rack1	5.74851e-11	1.12713e-08	0.63048
Mpc2	6.54625e-11	1.27327e-08	0.609331
Cox4i1	6.70348e-11	1.2935e-08	0.846028
Atpif1	8.10582e-11	1.55179e-08	0.862804
Ifitm1	9.16505e-11	1.74086e-08	1.05793
Selenow	1.03803e-10	1.95641e-08	0.901244
Snrpd2	1.3907e-10	2.60093e-08	0.864144
Snrpg	1.47448e-10	2.71583e-08	0.815019
Phgdh	1.57057e-10	2.87108e-08	0.60855
Tmsb10	1.64063e-10	2.97676e-08	0.824846
Rpl38	1.73841e-10	3.13082e-08	0.599309
Sumo2	2.20612e-10	3.94393e-08	0.793693
Ndufa13	2.74946e-10	4.87939e-08	0.735146
Eef1d	3.05007e-10	5.34044e-08	0.822453
Ndufa7	3.05319e-10	5.34044e-08	0.795164
Rps27rt	4.19078e-10	7.27789e-08	0.685131
Sub1	5.77814e-10	9.96339e-08	0.709226
Uqcr11	6.88017e-10	1.17801e-07	0.771555
Nsa2	7.78609e-10	1.3238e-07	0.798738
Prdx2	8.39552e-10	1.4175e-07	0.830275
Ramp1	1.13097e-09	1.89636e-07	0.705661
Tmem176b	1.31829e-09	2.19531e-07	0.826078
Hspa8	1.84379e-09	3.04953e-07	0.890183
Rpl4	2.55459e-09	4.1966e-07	0.681805
Srgn	2.8844e-09	4.70661e-07	0.727635
Gm10036	5.33312e-09	8.64428e-07	0.70907
Calm2	5.81779e-09	9.3674e-07	0.699005
Atp5h	8.7127e-09	1.39363e-06	0.769141
Eif3i	8.7868e-09	1.3963e-06	0.75894
Eif3h	9.95094e-09	1.57102e-06	0.673802
Sem1	1.07491e-08	1.68608e-06	0.649657
Atp5g1	1.12524e-08	1.75372e-06	0.798748
Esd	1.21296e-08	1.86649e-06	0.684061
Atp5d	1.32467e-08	2.02558e-06	0.65021
Ost4	1.4177e-08	2.15429e-06	0.67315
Rps6	1.65246e-08	2.49542e-06	0.713169
Scand1	2.24476e-08	3.36894e-06	0.617847
Tomm7	3.48805e-08	5.17103e-06	0.601312
Npm1	3.71369e-08	5.47217e-06	0.602269
Eif5a	4.55808e-08	6.67594e-06	0.727524
Serf2	4.97247e-08	7.15359e-06	0.693988
Cyba	5.1928e-08	7.42662e-06	0.647464
Rbp1	5.33748e-08	7.58889e-06	0.689813
Snrpd1	5.41309e-08	7.65165e-06	0.620107
H2az1	5.68206e-08	7.98543e-06	0.789316
Ndufb10	6.94762e-08	9.6675e-06	0.672433
Ptma	6.95847e-08	9.6675e-06	0.585384
Ssr4	7.85392e-08	1.08496e-05	0.785707
Hint2	8.39566e-08	1.15324e-05	0.708634
Cox7a2	9.51315e-08	1.2994e-05	0.714351
Impdh2	9.5885e-08	1.30238e-05	0.695601
Btf3	9.94109e-08	1.32801e-05	0.623766
Cox6b1	9.89572e-08	1.32801e-05	0.624918
Smdt1	9.91796e-08	1.32801e-05	0.659906
Pebp1	1.06967e-07	1.42114e-05	0.688729
Mif	1.20497e-07	1.58359e-05	0.784417
Rpl13a	1.22117e-07	1.59626e-05	0.660539
Cox5b	1.25485e-07	1.6315e-05	0.678989
Eif3f	1.35557e-07	1.75308e-05	0.592767
Hspe1	1.58882e-07	2.04387e-05	0.72333
Apoe	1.86376e-07	2.37243e-05	0.784868
Ranbp1	1.99102e-07	2.52123e-05	0.692251
Stmn1	2.14603e-07	2.70344e-05	0.79486
Cd81	2.22965e-07	2.7943e-05	0.697865
Ldhb	2.38378e-07	2.97215e-05	0.604894
Eif1	2.42356e-07	3.00632e-05	0.622511
Aldh2	2.56739e-07	3.16858e-05	0.635181
H3f3b	2.71068e-07	3.32852e-05	0.698284
Emp3	3.01563e-07	3.68437e-05	0.608461
Mrpl33	3.80156e-07	4.57561e-05	0.590322
Gnai2	4.35428e-07	5.18949e-05	0.592454
Hmgb1	4.80609e-07	5.67235e-05	0.638859
Krtcap2	5.34608e-07	6.27919e-05	0.71323
Cirbp	6.32877e-07	7.39766e-05	0.61719
Oaz1	6.41454e-07	7.46204e-05	0.593649
Tmem176a	7.24328e-07	8.34625e-05	0.643996
Dbi	7.80097e-07	8.93042e-05	0.646621
Tle5	7.82371e-07	8.93042e-05	0.601872
Cfl1	7.91596e-07	8.99349e-05	0.61272
Ndufa5	8.70469e-07	9.84359e-05	0.59322
Clic1	8.81299e-07	9.91992e-05	0.60487
Srrm1	9.00332e-07	0.000100874	0.659653
Cox7c	9.08281e-07	0.000101298	0.631126
Atp5pb	9.43259e-07	0.000104719	0.648132
Fkbp3	9.6083e-07	0.000105704	0.65598
Dpm3	1.07687e-06	0.000117408	0.619945
Pgls	1.1822e-06	0.000128317	0.637672
Malat1	1.54271e-06	0.000165964	0.785127
Sh3bgrl3	1.66883e-06	0.000177958	0.684824
Uqcrh	1.68697e-06	0.000179106	0.598592
Polr1d	1.74488e-06	0.000184449	0.636143
Srp9	5.65313e-06	0.000565615	0.590429
Sec61b	6.82493e-06	0.000661094	0.606489
Hnrnpa1	8.65413e-06	0.000821905	0.601179
1810037I17Rik	9.088e-06	0.000849833	0.602177
Atp5b	1.18204e-05	0.00106047	0.594407
Nop10	1.20165e-05	0.00107411	0.621514
Ninj1	3.0157e-05	0.00247705	0.591176
Ubl5	6.13339e-05	0.00450517	0.603535
Jund	7.18051e-05	0.00514985	0.742215
Mir6236	9.45278e-05	0.00652913	-0.971806
Ly6a	0.000319556	0.0183673	0.633332

### Sheet: cl34_LTHSC_2mo_SCDvsNonSCD
GeneSymbol	pvalue	p.adjust	log2FoldChange
Ftl1-ps1	3.61168e-10	8.78109e-06	1.2262
mt-Nd1	3.15122e-06	0.0383078	-0.715356

### Sheet: cl34_LTHSC_6mo_SCDvsNonSCD
GeneSymbol	pvalue	p.adjust	log2FoldChange
Rpl11	2.93291e-17	7.13078e-13	1.07391
Rpl32	2.18399e-16	2.65497e-12	1.06245
Rps3	8.66072e-16	7.01893e-12	1.02179
Rps13	7.71515e-15	4.68946e-11	0.919747
Rpl28	1.0545e-14	5.1276e-11	0.927837
Rpl21	1.80413e-13	6.88932e-10	0.805404
Rps18	1.98352e-13	6.88932e-10	0.963221
Rpl13	3.70787e-13	1.00166e-09	0.763214
Rps16	3.33318e-13	1.00166e-09	0.911097
S100a8	4.7945e-13	1.16569e-09	1.00447
Rpl17	4.32837e-12	9.56688e-09	0.857475
Rpl36	1.07972e-11	2.18761e-08	0.894333
S100a9	1.26064e-11	2.35769e-08	1.02055
Rpl26	1.84909e-11	3.2112e-08	0.907372
Rps15a	2.78702e-11	4.51738e-08	0.95218
Rpl29	3.06132e-11	4.65187e-08	0.734171
Rpl14	6.83248e-11	9.77165e-08	0.727784
Rps19	1.54276e-10	2.08384e-07	0.893951
Rpl6	1.69124e-10	2.16416e-07	0.846516
Rps3a3	2.06294e-10	2.50781e-07	0.602644
Rpl39	2.2318e-10	2.5839e-07	0.830734
Rpl18a	7.95175e-10	8.78777e-07	0.881257
Fau	9.69953e-10	9.82603e-07	0.785277
Rpl34	1.1875e-09	1.15487e-06	0.875779
Rpl23	1.53107e-09	1.32946e-06	0.819976
Rps10	1.48432e-09	1.32946e-06	0.637361
Rps28	1.46724e-09	1.32946e-06	0.67111
Rpl9	2.16234e-09	1.81286e-06	0.716633
Rps2	2.3602e-09	1.91279e-06	0.598223
Rpl19	2.46401e-09	1.9325e-06	0.832361
Rpl18	3.25548e-09	2.44011e-06	0.691752
Rpl8	3.31195e-09	2.44011e-06	0.73418
Krtcap2	4.10635e-09	2.9364e-06	0.699871
Rps27	4.31346e-09	2.99638e-06	0.821898
Rpl10	8.3255e-09	5.62272e-06	0.787269
Rpl37	9.90649e-09	6.50963e-06	0.812066
Rps24	1.11168e-08	6.93033e-06	0.779646
Ssr4	1.10104e-08	6.93033e-06	0.857108
Rps27a	1.66542e-08	1.01228e-05	0.696903
Rps14	2.087e-08	1.23759e-05	0.648656
Rpl7a	2.56326e-08	1.48382e-05	0.595237
Rps11	3.22717e-08	1.8247e-05	0.726716
Rpl22	4.27832e-08	2.36407e-05	0.627452
Rplp0	1.30729e-07	6.76259e-05	0.69157
Rps7	1.28491e-07	6.76259e-05	0.731862
Rps5	1.37766e-07	6.97812e-05	0.652642
Rpl12	4.03176e-07	0.000200049	0.630579
Rps23	6.98358e-07	0.000326523	0.677342
Rps4x	8.67718e-07	0.000398053	0.592922
mt-Rnr2	1.20728e-06	0.000543565	0.805449
Xist	1.30736e-06	0.000577925	-0.846257
Rpl4	1.47557e-06	0.000640633	0.611725
Iglv3	1.6756e-06	0.000714716	0.681108
Ndufa4	2.17905e-06	0.000913437	0.611913
Rpl10a	2.54588e-06	0.00104912	0.625813
Atp5e	2.63911e-06	0.00106941	0.631805
Ppib	4.12375e-06	0.00156658	0.590016
Ftl1	6.65418e-06	0.00245126	0.655462
Rps29	8.44882e-06	0.00297705	0.618563
Fkbp2	1.31255e-05	0.00443223	0.590954
Rps20	1.39564e-05	0.00452428	0.592263
Rpl27	1.57908e-05	0.00505161	0.588876
mt-Rnr1	1.62029e-05	0.00510028	0.7871
Lars2	7.4258e-05	0.0198399	0.653888
Trf	8.59735e-05	0.022476	0.586446
Iglv1	0.000166147	0.0412198	1.02626
Atosa	0.000192085	0.0457858	0.601901
Ighg1	0.000210124	0.0491225	-0.623446
