## Supplementary material for "Senolytics restore hematopoietic stem cell function in sickle cell disease": All raw gene expression data from this study.: Table S14- Mouse HSPC single cell MAST_DE_results_LTHSC_compAgeWT.xlsx

### Sheet: summary
compName	tgtPop	tgtRef	numCellsTgt	numCellsRef	n_DE_all_fdr_lfc	n_DE_up_fdr_lfc	n_DE_down_fdr_lfc
cl0_NonSCD_LTHSC_6movs2mo	cl0_nonSCD_LTHSC_6mo	cl0_nonSCD_LTHSC_2mo	178	127	8	2	6
nonSCD_LTHSC_cl34_6movs2mo	cl34_nonSCD_LTHSC_6mo	cl34_nonSCD_LTHSC_2mo	51	38	13	0	13

### Sheet: cl0_NonSCD_LTHSC_6movs2mo
GeneSymbol	pvalue	p.adjust	log2FoldChange
Rps29	6.11268e-29	7.43087e-25	-0.63669
Rpl9-ps6	2.2033e-28	1.33922e-24	0.745844
mt-Atp6	7.3431e-28	3.57065e-24	0.739125
Gm8420	4.83588e-26	1.30638e-22	-0.67771
Rpl35	6.2379e-25	1.51662e-21	-0.741114
Rpl26	1.1008e-24	2.43306e-21	-0.673218
Gm10076	3.07668e-22	4.98689e-19	-0.606977
Rpl11	2.07812e-21	2.52626e-18	-0.656722

### Sheet: nonSCD_LTHSC_cl34_6movs2mo
GeneSymbol	pvalue	p.adjust	log2FoldChange
Rpl38	1.54388e-10	3.75365e-06	-0.653598
Gm10076	1.11645e-09	1.35722e-05	-0.675261
Atp5e	2.67575e-09	2.16852e-05	-0.678358
Rpl11	5.68546e-09	2.40519e-05	-0.695155
Rps27a	5.93556e-09	2.40519e-05	-0.601216
Rps3	1.69608e-08	5.89098e-05	-0.657577
Rpl32	9.80686e-08	0.000216758	-0.595976
Chst1	1.97405e-07	0.000386993	-0.918112
Rps13	2.23033e-07	0.000387329	-0.603419
Rps15a	1.54987e-06	0.00161814	-0.642723
Cd74	5.56034e-06	0.00390414	-0.663529
Cyba	5.62025e-06	0.00390414	-0.586427
Calr	9.83452e-06	0.00581459	-0.599444
