## Supplementary material for "Senolytics restore hematopoietic stem cell function in sickle cell disease": All raw gene expression data from this study.: Table S15- Mouse HSPC single cell MAST_DE_results_LTHSC_compAgeSCD.xlsx

### Sheet: summary
compName	tgtPop	tgtRef	numCellsTgt	numCellsRef	n_DE_all_fdr_lfc	n_DE_up_fdr_lfc	n_DE_down_fdr_lfc
cl0_CD_LTHSC_6movs2mo	cl0_SCD_LTHSC_6mo	cl0_SCD_LTHSC_2mo	40	18	116	3	113
SCD_LTHSC_cl34_6movs2mo	cl34_SCD_LTHSC_6mo	cl34_SCD_LTHSC_2mo	24	20	1	1	0

### Sheet: cl0_SCD_LTHSC_6movs2mo
GeneSymbol	pvalue	p.adjust	log2FoldChange
Rps11	2.88526e-18	7.01494e-14	-0.75548
Rpl37	5.34824e-17	6.50159e-13	-0.638377
Rpl3	2.931e-16	1.42523e-12	-0.770017
Rpl34	2.4498e-16	1.42523e-12	-0.702013
Rps27a	2.0846e-16	1.42523e-12	-0.644169
Rpl23	7.98499e-16	2.52874e-12	-0.616777
Rpl32	8.32061e-16	2.52874e-12	-0.683443
Rps29	7.85423e-16	2.52874e-12	-0.60089
Rpl9	2.74844e-15	7.42475e-12	-0.688174
Rps2	8.04e-15	1.95476e-11	-0.921568
Rpl13	2.32504e-14	4.34837e-11	-0.693585
Rpl36	2.84521e-14	4.94112e-11	-0.665684
Rps15a	3.41448e-14	5.53442e-11	-0.695087
Rpl30	4.74997e-14	7.21788e-11	-0.646219
Rpl28	1.19607e-13	1.61556e-10	-0.816845
Rpl8	1.65028e-13	2.11175e-10	-0.756755
Ppia	2.00683e-13	2.4396e-10	-0.892011
Rpl19	2.61543e-13	2.76474e-10	-0.697921
Rps4x	3.01474e-13	3.05406e-10	-0.643929
Rpl39	7.43909e-13	7.23467e-10	-0.624956
Rpl21	8.1259e-13	7.59865e-10	-0.631848
Rps7	9.92939e-13	8.94123e-10	-0.686593
Rps16	1.24646e-12	1.08233e-09	-0.63136
Rpl6	1.64535e-12	1.37943e-09	-0.749686
Hsp90ab1	3.67086e-12	2.97499e-09	-0.716454
Rpl18	4.31665e-12	3.29813e-09	-0.597095
Rpl38	4.45448e-12	3.29813e-09	-0.650335
Rps18	4.47654e-12	3.29813e-09	-0.592134
Rpl12	5.11619e-12	3.52083e-09	-0.665158
Rps8	6.48461e-12	4.26109e-09	-0.668648
Psme1	9.45575e-12	5.90148e-09	-0.948444
Rps20	9.46645e-12	5.90148e-09	-0.708453
Rpl14	1.55323e-11	8.99137e-09	-0.613276
Rpsa	1.52095e-11	8.99137e-09	-0.755877
Rpl15	2.26316e-11	1.25055e-08	-0.832838
Rpl29	2.78696e-11	1.47303e-08	-0.777962
Rpl11	3.4871e-11	1.80387e-08	-0.658617
Uqcr11	7.53096e-11	3.69487e-08	-0.947243
Rplp1	1.00423e-10	4.78741e-08	-0.596589
Rpl22	1.58606e-10	7.14109e-08	-0.590042
Rps13	1.72397e-10	7.48479e-08	-0.616536
Rps19	1.69845e-10	7.48479e-08	-0.702872
Rbm3	2.13394e-10	8.94528e-08	-0.919715
Rps28	2.85647e-10	1.17711e-07	-0.614524
Wdr83os	4.31021e-10	1.71794e-07	-0.861554
Rpl41	8.39511e-10	3.23985e-07	-0.79203
Rpl22l1	1.37807e-09	5.23516e-07	-0.961225
Fth1	1.81384e-09	6.78459e-07	-0.639526
Rpl36a	3.03205e-09	1.08409e-06	-0.612766
Rplp0	4.48349e-09	1.55725e-06	-0.639857
Pebp1	5.72657e-09	1.96099e-06	-0.694765
Gapdh	6.31368e-09	2.13201e-06	-0.759195
Rpl35	1.05395e-08	3.51022e-06	-0.800488
Ndufa4	4.25083e-08	1.30823e-05	-0.771662
Ranbp1	4.22727e-08	1.30823e-05	-0.813539
Cox6c	5.17152e-08	1.57169e-05	-0.702326
Ptma	7.75842e-08	2.32877e-05	-0.714317
Cox8a	8.99238e-08	2.57214e-05	-0.614996
Tuba1b	8.91384e-08	2.57214e-05	-0.870429
Cox4i1	1.46058e-07	4.12918e-05	-0.60514
Rpl27a	1.66714e-07	4.65898e-05	-0.617225
Txn1	1.93704e-07	5.35174e-05	-0.842561
Hint1	2.21872e-07	5.99374e-05	-0.768057
Set	2.48752e-07	6.57381e-05	-0.617191
Ppib	3.173e-07	8.12054e-05	-0.71528
Pfdn5	3.3949e-07	8.5093e-05	-0.637301
Npm1	3.83622e-07	9.51736e-05	-0.69495
Atp5j2	4.4949e-07	0.000110388	-0.698052
Serbp1	4.90809e-07	0.00011933	-0.651815
Atp5e	6.77568e-07	0.000161507	-0.779228
Cfl1	6.75329e-07	0.000161507	-0.682208
Eif5a	6.9579e-07	0.00016424	-0.841674
Snrpd1	7.41972e-07	0.000173457	-0.75315
Ifitm2	9.21362e-07	0.000211331	-0.626284
Ndufb5	1.10214e-06	0.000245837	-0.667378
Sumo2	1.08664e-06	0.000245837	-0.700539
Ran	1.14634e-06	0.000249043	-0.75435
Snrpd2	1.14168e-06	0.000249043	-0.647862
Ncl	1.36778e-06	0.000291356	-0.715675
Ybx1	1.37811e-06	0.000291356	-0.739388
H3f3a	2.05563e-06	0.000423547	-0.634023
Snrpf	2.16663e-06	0.000442667	-0.636319
Hspe1	2.31311e-06	0.000467128	-0.701284
Ifitm3	2.32478e-06	0.000467128	-0.733689
Prdx2	2.91012e-06	0.000575233	-0.658553
Park7	3.20757e-06	0.000628917	-0.750144
Nsa2	3.31142e-06	0.000644084	-0.694259
Snrpe	3.3417e-06	0.000644815	-0.586451
Rpl36al	3.96505e-06	0.000753142	-0.682989
Tubb5	4.20668e-06	0.000792845	-0.658584
Snrpg	4.94562e-06	0.000924945	-0.687431
Phgdh	5.21291e-06	0.000967492	-0.711245
Tmsb10	5.86449e-06	0.00108018	-0.828631
Selenof	6.32473e-06	0.00115619	-0.608196
Atp5g3	7.06946e-06	0.00128268	-0.628314
Hdgf	8.27212e-06	0.00146803	-0.644318
Slc25a4	9.01076e-06	0.001543	-0.643708
Tuba4a	1.05136e-05	0.00176564	-0.694328
Mif	1.0732e-05	0.00177502	-0.818678
Stmn1	1.0698e-05	0.00177502	-0.689212
Hnrnpd	1.28162e-05	0.00210541	-0.614043
H2az1	1.53922e-05	0.00250561	-0.637493
Eif4a1	2.36157e-05	0.00380245	-0.620546
S100a9	2.82962e-05	0.00452609	1.2479
Cdk4	4.8927e-05	0.00747487	-0.626208
Impdh2	4.91909e-05	0.00747487	-0.606382
Atp5d	6.03375e-05	0.00883205	-0.607221
Nap1l1	7.74901e-05	0.0110176	-0.641803
Pgls	8.07767e-05	0.0113522	-0.60766
Sumo3	9.67518e-05	0.0130887	-0.601747
S100a8	0.00012885	0.0161481	1.16301
Ifitm1	0.000170489	0.0201219	-0.682148
Pdcd4	0.000172654	0.0202789	-0.600233
Smdt1	0.000205806	0.0236027	-0.587391
Myl10	0.000309486	0.0335916	0.905169
Cd74	0.000494291	0.0496386	-0.840978

### Sheet: SCD_LTHSC_cl34_6movs2mo
GeneSymbol	pvalue	p.adjust	log2FoldChange
Rn18s-rs5	1.38374e-06	0.0336428	0.748283
