## Supplementary material for "Senolytics restore hematopoietic stem cell function in sickle cell disease": All raw gene expression data from this study.: Table S19- Mouse HSPC single cell MAST_DE_result_enrichment_LTHSC_compAgeWT.xlsx

### Sheet: cl0_NonSCD_LTHSC_6movs2mo_GO
DE_Direction	category	over_represented_pvalue	numDEInCat	numInCat	term	ontology	intersect_genes
allDE	GO:0003735	8.577e-05	5	170	structural constituent of ribosome	MF	Rpl11, Rpl26, Rpl35, Rpl9-ps6, Rps29
allDE	GO:0022625	0.000195283	4	68	cytosolic large ribosomal subunit	CC	Rpl11, Rpl26, Rpl35, Rpl9-ps6
allDE	GO:0002181	0.000359147	4	90	cytoplasmic translation	BP	Rpl11, Rpl26, Rps29, Rpl9-ps6
allDE	GO:0022626	0.000529197	4	108	cytosolic ribosome	CC	Rpl11, Rpl26, Rpl35, Rpl9-ps6
allDE	GO:0005840	0.00355636	4	195	ribosome	CC	Rpl11, Rps29, Rpl26, Rpl35
allDE	GO:1990904	0.0266356	4	367	ribonucleoprotein complex	CC	Rpl11, Rpl26, Rpl35, Rps29
downDE	GO:0003735	0.00101166	4	170	structural constituent of ribosome	MF	Rpl11, Rpl26, Rpl35, Rps29
downDE	GO:0005840	0.00101166	4	195	ribosome	CC	Rpl11, Rps29, Rpl26, Rpl35
downDE	GO:0022625	0.00525409	3	68	cytosolic large ribosomal subunit	CC	Rpl11, Rpl26, Rpl35
downDE	GO:1990904	0.00525409	4	367	ribonucleoprotein complex	CC	Rpl11, Rpl26, Rpl35, Rps29
downDE	GO:0002181	0.00740198	3	90	cytoplasmic translation	BP	Rpl11, Rpl26, Rps29
downDE	GO:0022626	0.0103826	3	108	cytosolic ribosome	CC	Rpl11, Rpl26, Rpl35

### Sheet: cl0_NonSCD_LTHSC_6movs2mo_pathw
DE_Direction	category	over_represented_pvalue	numDEInCat	numInCat	intersect_genes
allDE	WP_CYTOPLASMIC_RIBOSOMAL_PROTEINS	0.000173072	4	80	Rpl11, Rpl26, Rpl35, Rps29
allDE	REACTOME_NONSENSE_MEDIATED_DECAY_NMD_INDEPENDENT_OF_THE_EXON_JUNCTION_COMPLEX_EJC	0.000173386	4	95	Rpl11, Rpl26, Rpl35, Rps29
allDE	REACTOME_NONSENSE_MEDIATED_DECAY_NMD	0.000195067	4	115	Rpl11, Rpl26, Rpl35, Rps29
allDE	REACTOME_EUKARYOTIC_TRANSLATION_INITIATION	0.000195067	4	120	Rpl11, Rpl26, Rpl35, Rps29
allDE	REACTOME_MAJOR_PATHWAY_OF_RRNA_PROCESSING_IN_THE_NUCLEOLUS_AND_CYTOSOL	0.000635083	4	178	Rpl11, Rpl26, Rpl35, Rps29
allDE	REACTOME_TRANSLATION	0.00141515	4	229	Rpl11, Rpl26, Rpl35, Rps29
allDE	REACTOME_METABOLISM_OF_RNA	0.0366357	4	594	Rpl11, Rpl26, Rpl35, Rps29
downDE	WP_CYTOPLASMIC_RIBOSOMAL_PROTEINS	2.32579e-05	4	80	Rpl11, Rpl26, Rpl35, Rps29
downDE	REACTOME_NONSENSE_MEDIATED_DECAY_NMD_INDEPENDENT_OF_THE_EXON_JUNCTION_COMPLEX_EJC	2.33571e-05	4	95	Rpl11, Rpl26, Rpl35, Rps29
downDE	REACTOME_NONSENSE_MEDIATED_DECAY_NMD	2.77071e-05	4	115	Rpl11, Rpl26, Rpl35, Rps29
downDE	REACTOME_EUKARYOTIC_TRANSLATION_INITIATION	2.77071e-05	4	120	Rpl11, Rpl26, Rpl35, Rps29
downDE	REACTOME_MAJOR_PATHWAY_OF_RRNA_PROCESSING_IN_THE_NUCLEOLUS_AND_CYTOSOL	9.74179e-05	4	178	Rpl11, Rpl26, Rpl35, Rps29
downDE	REACTOME_TRANSLATION	0.000220768	4	229	Rpl11, Rpl26, Rpl35, Rps29
downDE	REACTOME_METABOLISM_OF_RNA	0.00691403	4	594	Rpl11, Rpl26, Rpl35, Rps29

### Sheet: cl0_NonSCD_LTHSC_6movs2mo_pertu
DE_Direction	category	over_represented_pvalue	numDEInCat	numInCat	intersect_genes
downDE	BILANGES_RAPAMYCIN_SENSITIVE_GENES	0.0408665	2	38	Rpl11, Rpl35

### Sheet: nonSCD_LTHSC_cl34_6movs2mo_GO
DE_Direction	category	over_represented_pvalue	numDEInCat	numInCat	term	ontology	intersect_genes
allDE	GO:0002181	2.22507e-307	7	90	cytoplasmic translation	BP	Rpl11, Rpl32, Rpl38, Rps13, Rps15a, Rps27a, Rps3
allDE	GO:0005840	2.22507e-307	8	195	ribosome	CC	Calr, Rpl11, Rps13, Rps3, Rpl32, Rpl38, Rps15a, Rps27a
allDE	GO:0022626	2.22507e-307	7	108	cytosolic ribosome	CC	Rpl11, Rpl32, Rpl38, Rps13, Rps15a, Rps27a, Rps3
allDE	GO:0003735	8.31528e-08	7	170	structural constituent of ribosome	MF	Rpl11, Rpl32, Rpl38, Rps13, Rps15a, Rps27a, Rps3
allDE	GO:0006412	5.78891e-05	6	253	translation	BP	Rpl38, Rps13, Rps27a, Rps3, Rpl11, Rpl32
allDE	GO:0022627	0.000111072	4	44	cytosolic small ribosomal subunit	CC	Rps13, Rps15a, Rps27a, Rps3
allDE	GO:0140236	0.000134248	4	47	translation at presynapse	BP	Rpl32, Rpl38, Rps15a, Rps27a
allDE	GO:0140242	0.000134248	4	48	translation at postsynapse	BP	Rpl32, Rpl38, Rps15a, Rps27a
allDE	GO:0045202	0.000198145	7	730	synapse	CC	Rpl11, Rpl32, Rps13, Rps15a, Rps27a, Rpl38, Rps3
allDE	GO:1990904	0.000228009	6	367	ribonucleoprotein complex	CC	Rpl11, Rpl32, Rpl38, Rps13, Rps27a, Rps3
allDE	GO:0098794	0.00123578	5	284	postsynapse	CC	Rpl32, Rpl38, Rps15a, Rps27a, Rps3
allDE	GO:0098793	0.020846	4	235	presynapse	CC	Rpl32, Rpl38, Rps15a, Rps27a
allDE	GO:0070181	0.025554	2	9	small ribosomal subunit rRNA binding	MF	Rps3, Rps13
allDE	GO:0032040	0.0282833	3	74	small-subunit processome	CC	Rps13, Rps15a, Rps27a
allDE	GO:0022625	0.0282833	3	68	cytosolic large ribosomal subunit	CC	Rpl11, Rpl32, Rpl38
downDE	GO:0002181	2.22507e-307	7	90	cytoplasmic translation	BP	Rpl11, Rpl32, Rpl38, Rps13, Rps15a, Rps27a, Rps3
downDE	GO:0005840	2.22507e-307	8	195	ribosome	CC	Calr, Rpl11, Rps13, Rps3, Rpl32, Rpl38, Rps15a, Rps27a
downDE	GO:0022626	2.22507e-307	7	108	cytosolic ribosome	CC	Rpl11, Rpl32, Rpl38, Rps13, Rps15a, Rps27a, Rps3
downDE	GO:0003735	8.31528e-08	7	170	structural constituent of ribosome	MF	Rpl11, Rpl32, Rpl38, Rps13, Rps15a, Rps27a, Rps3
downDE	GO:0006412	5.78891e-05	6	253	translation	BP	Rpl38, Rps13, Rps27a, Rps3, Rpl11, Rpl32
downDE	GO:0022627	0.000111072	4	44	cytosolic small ribosomal subunit	CC	Rps13, Rps15a, Rps27a, Rps3
downDE	GO:0140236	0.000134248	4	47	translation at presynapse	BP	Rpl32, Rpl38, Rps15a, Rps27a
downDE	GO:0140242	0.000134248	4	48	translation at postsynapse	BP	Rpl32, Rpl38, Rps15a, Rps27a
downDE	GO:0045202	0.000198145	7	730	synapse	CC	Rpl11, Rpl32, Rps13, Rps15a, Rps27a, Rpl38, Rps3
downDE	GO:1990904	0.000228009	6	367	ribonucleoprotein complex	CC	Rpl11, Rpl32, Rpl38, Rps13, Rps27a, Rps3
downDE	GO:0098794	0.00123578	5	284	postsynapse	CC	Rpl32, Rpl38, Rps15a, Rps27a, Rps3
downDE	GO:0098793	0.020846	4	235	presynapse	CC	Rpl32, Rpl38, Rps15a, Rps27a
downDE	GO:0070181	0.025554	2	9	small ribosomal subunit rRNA binding	MF	Rps3, Rps13
downDE	GO:0032040	0.0282833	3	74	small-subunit processome	CC	Rps13, Rps15a, Rps27a
downDE	GO:0022625	0.0282833	3	68	cytosolic large ribosomal subunit	CC	Rpl11, Rpl32, Rpl38

### Sheet: nonSCD_LTHSC_cl34_6movs2mo_path
DE_Direction	category	over_represented_pvalue	numDEInCat	numInCat	intersect_genes
allDE	WP_CYTOPLASMIC_RIBOSOMAL_PROTEINS	1.76539e-08	7	80	Rpl11, Rpl32, Rpl38, Rps13, Rps15a, Rps27a, Rps3
allDE	REACTOME_NONSENSE_MEDIATED_DECAY_NMD_INDEPENDENT_OF_THE_EXON_JUNCTION_COMPLEX_EJC	4.74999e-06	6	95	Rpl11, Rpl32, Rpl38, Rps13, Rps15a, Rps3
allDE	REACTOME_NONSENSE_MEDIATED_DECAY_NMD	8.42179e-06	6	115	Rpl11, Rpl32, Rpl38, Rps13, Rps15a, Rps3
allDE	REACTOME_EUKARYOTIC_TRANSLATION_INITIATION	8.5926e-06	6	120	Rpl11, Rpl32, Rpl38, Rps13, Rps15a, Rps3
allDE	REACTOME_MAJOR_PATHWAY_OF_RRNA_PROCESSING_IN_THE_NUCLEOLUS_AND_CYTOSOL	6.6307e-05	6	178	Rpl11, Rpl32, Rpl38, Rps13, Rps15a, Rps3
allDE	REACTOME_TRANSLATION	0.000233996	6	229	Rpl11, Rpl32, Rpl38, Rps13, Rps15a, Rps3
allDE	REACTOME_METABOLISM_OF_RNA	0.00228118	7	594	Rpl11, Rpl32, Rpl38, Rps13, Rps15a, Rps27a, Rps3
allDE	REACTOME_CALNEXIN_CALRETICULIN_CYCLE	0.0163465	2	8	Calr, Rps27a
allDE	REACTOME_ACTIVATION_OF_THE_MRNA_UPON_BINDING_OF_THE_CAP_BINDING_COMPLEX_AND_EIFS_AND_SUBSEQUENT_BINDING_TO_43S	0.0234614	3	61	Rps13, Rps15a, Rps3
allDE	REACTOME_N_GLYCAN_TRIMMING_IN_THE_ER_AND_CALNEXIN_CALRETICULIN_CYCLE	0.047037	2	16	Calr, Rps27a
allDE	REACTOME_METABOLISM_OF_PROTEINS	0.047037	8	1508	Calr, Rpl11, Rpl32, Rpl38, Rps13, Rps15a, Rps27a, Rps3
downDE	WP_CYTOPLASMIC_RIBOSOMAL_PROTEINS	1.76539e-08	7	80	Rpl11, Rpl32, Rpl38, Rps13, Rps15a, Rps27a, Rps3
downDE	REACTOME_NONSENSE_MEDIATED_DECAY_NMD_INDEPENDENT_OF_THE_EXON_JUNCTION_COMPLEX_EJC	4.74999e-06	6	95	Rpl11, Rpl32, Rpl38, Rps13, Rps15a, Rps3
downDE	REACTOME_NONSENSE_MEDIATED_DECAY_NMD	8.42179e-06	6	115	Rpl11, Rpl32, Rpl38, Rps13, Rps15a, Rps3
downDE	REACTOME_EUKARYOTIC_TRANSLATION_INITIATION	8.5926e-06	6	120	Rpl11, Rpl32, Rpl38, Rps13, Rps15a, Rps3
downDE	REACTOME_MAJOR_PATHWAY_OF_RRNA_PROCESSING_IN_THE_NUCLEOLUS_AND_CYTOSOL	6.6307e-05	6	178	Rpl11, Rpl32, Rpl38, Rps13, Rps15a, Rps3
downDE	REACTOME_TRANSLATION	0.000233996	6	229	Rpl11, Rpl32, Rpl38, Rps13, Rps15a, Rps3
downDE	REACTOME_METABOLISM_OF_RNA	0.00228118	7	594	Rpl11, Rpl32, Rpl38, Rps13, Rps15a, Rps27a, Rps3
downDE	REACTOME_CALNEXIN_CALRETICULIN_CYCLE	0.0163465	2	8	Calr, Rps27a
downDE	REACTOME_ACTIVATION_OF_THE_MRNA_UPON_BINDING_OF_THE_CAP_BINDING_COMPLEX_AND_EIFS_AND_SUBSEQUENT_BINDING_TO_43S	0.0234614	3	61	Rps13, Rps15a, Rps3
downDE	REACTOME_N_GLYCAN_TRIMMING_IN_THE_ER_AND_CALNEXIN_CALRETICULIN_CYCLE	0.047037	2	16	Calr, Rps27a
downDE	REACTOME_METABOLISM_OF_PROTEINS	0.047037	8	1508	Calr, Rpl11, Rpl32, Rpl38, Rps13, Rps15a, Rps27a, Rps3

### Sheet: nonSCD_LTHSC_cl34_6movs2mo_pert
DE_Direction	category	over_represented_pvalue	numDEInCat	numInCat	intersect_genes
allDE	BILANGES_SERUM_AND_RAPAMYCIN_SENSITIVE_GENES	0.000484675	4	69	Rpl32, Rps13, Rps27a, Rps3
downDE	BILANGES_SERUM_AND_RAPAMYCIN_SENSITIVE_GENES	0.000484675	4	69	Rpl32, Rps13, Rps27a, Rps3
