## Supplementary material for "Senolytics restore hematopoietic stem cell function in sickle cell disease": All raw gene expression data from this study.: Table S20- Mouse HSPC single cell MAST_DE_result_enrichment_LTHSC_compAgeSCD.xlsx

### Sheet: cl0_SCD_LTHSC_6movs2mo_GO
DE_Direction	category	over_represented_pvalue	numDEInCat	numInCat	term	ontology	intersect_genes
allDE	GO:0002181	1.03809e-68	43	90	cytoplasmic translation	BP	Rpl11, Rpl12, Rpl13, Rpl14, Rpl15, Rpl18, Rpl19, Rpl21, Rpl23, Rpl27a, Rpl28, Rpl29, Rpl3, Rpl30, Rpl32, Rpl34, Rpl36, Rpl36a, Rpl38, Rpl39, Rpl41, Rpl6, Rpl8, Rpl9, Rplp0, Rplp1, Rps11, Rps13, Rps15a, Rps16, Rps18, Rps19, Rps2, Rps20, Rps27a, Rps28, Rps29, Rps4x, Rps7, Rps8, Rpsa, Rpl22l1, Rpl22
allDE	GO:0022626	2.14909e-62	42	108	cytosolic ribosome	CC	Rpl11, Rpl12, Rpl13, Rpl14, Rpl15, Rpl18, Rpl19, Rpl21, Rpl22, Rpl23, Rpl27a, Rpl28, Rpl29, Rpl3, Rpl30, Rpl32, Rpl34, Rpl35, Rpl36, Rpl36a, Rpl36al, Rpl37, Rpl38, Rpl39, Rpl6, Rpl8, Rpl9, Rplp0, Rplp1, Rps11, Rps13, Rps15a, Rps16, Rps18, Rps19, Rps2, Rps20, Rps27a, Rps4x, Rps7, Rps8, Rpsa
allDE	GO:0003735	1.46486e-60	46	170	structural constituent of ribosome	MF	Rpl11, Rpl12, Rpl13, Rpl14, Rpl15, Rpl18, Rpl19, Rpl21, Rpl22, Rpl23, Rpl27a, Rpl28, Rpl29, Rpl3, Rpl30, Rpl32, Rpl34, Rpl35, Rpl36, Rpl36a, Rpl36al, Rpl37, Rpl38, Rpl39, Rpl41, Rpl6, Rpl8, Rpl9, Rplp0, Rplp1, Rps11, Rps13, Rps15a, Rps16, Rps18, Rps19, Rps2, Rps20, Rps27a, Rps28, Rps29, Rps4x, Rps7, Rps8, Rpsa, Rpl22l1
allDE	GO:0005840	1.0975e-55	45	195	ribosome	CC	Rpl11, Rpl18, Rpl19, Rpl21, Rpl22, Rpl22l1, Rpl23, Rpl29, Rpl3, Rpl30, Rpl39, Rpl41, Rplp0, Rps13, Rps19, Rps28, Rps29, Rps4x, Rps8, Rpl12, Rpl13, Rpl14, Rpl15, Rpl27a, Rpl28, Rpl32, Rpl34, Rpl35, Rpl36, Rpl36a, Rpl37, Rpl38, Rpl6, Rpl8, Rplp1, Rps11, Rps15a, Rps16, Rps27a, Rps18, Rps2, Rps20, Rps7, Rpsa, Rpl9
allDE	GO:1990904	1.81014e-55	53	367	ribonucleoprotein complex	CC	Gapdh, Hnrnpd, Ncl, Nsa2, Rpl11, Rpl12, Rpl13, Rpl14, Rpl15, Rpl18, Rpl19, Rpl21, Rpl22l1, Rpl23, Rpl27a, Rpl28, Rpl29, Rpl3, Rpl30, Rpl32, Rpl35, Rpl36, Rpl37, Rpl38, Rpl39, Rpl41, Rpl6, Rpl8, Rpl9, Rplp0, Rplp1, Rps11, Rps13, Rps16, Rps18, Rps19, Rps2, Rps20, Rps27a, Rps28, Rps29, Rps4x, Rps8, Rpsa, Snrpd1, Snrpd2, Snrpe, Snrpf, Snrpg, Ybx1, Npm1, Rps7, Rpl22
allDE	GO:0022625	1.41053e-45	30	68	cytosolic large ribosomal subunit	CC	Rpl11, Rpl12, Rpl13, Rpl14, Rpl15, Rpl18, Rpl19, Rpl21, Rpl22, Rpl23, Rpl27a, Rpl28, Rpl29, Rpl3, Rpl30, Rpl32, Rpl34, Rpl35, Rpl36, Rpl36a, Rpl36al, Rpl37, Rpl38, Rpl39, Rpl41, Rpl6, Rpl8, Rpl9, Rplp0, Rplp1
allDE	GO:0006412	3.22571e-45	42	253	translation	BP	Eif4a1, Eif5a, Rpl13, Rpl14, Rpl15, Rpl18, Rpl21, Rpl22, Rpl22l1, Rpl28, Rpl35, Rpl36, Rpl37, Rpl38, Rpl39, Rpl41, Rpl6, Rpl8, Rps11, Rps13, Rps16, Rps18, Rps19, Rps20, Rps27a, Rps28, Rps7, Rps8, Rpsa, Rps4x, Rps2, Rpl12, Rpl3, Rpl11, Rps29, Rbm3, Rpl9, Rpl27a, Rpl23, Rpl19, Rpl32, Rpl29
allDE	GO:0140236	6.88395e-38	24	47	translation at presynapse	BP	Rpl22, Rpl9, Rpl12, Rpl13, Rpl14, Rpl15, Rpl23, Rpl27a, Rpl28, Rpl29, Rpl32, Rpl34, Rpl35, Rpl36, Rpl36a, Rpl37, Rpl38, Rpl6, Rpl8, Rps11, Rps15a, Rps16, Rps27a, Rps28
allDE	GO:0140242	1.21756e-37	24	48	translation at postsynapse	BP	Rpl9, Rpl12, Rpl13, Rpl14, Rpl15, Rpl23, Rpl22, Rpl27a, Rpl28, Rpl29, Rpl32, Rpl34, Rpl35, Rpl36, Rpl36a, Rpl37, Rpl38, Rpl6, Rpl8, Rps11, Rps15a, Rps16, Rps27a, Rps28
allDE	GO:0098794	3.16453e-32	35	284	postsynapse	CC	Rpl8, Rplp0, Rplp1, Rpl12, Rpl13, Rpl14, Rpl15, Rpl21, Rpl23, Rpl22, Rpl27a, Rpl28, Rpl29, Rpl30, Rpl32, Rpl34, Rpl35, Rpl36, Rpl36a, Rpl37, Rpl38, Rpl6, Rps11, Rps15a, Rps16, Rps27a, Rps28, Rps18, Rps19, Rps2, Rps20, Rps7, Rpsa, Rpl9, Sumo2
allDE	GO:0045202	4.48228e-27	43	730	synapse	CC	Eif5a, Rpl11, Rpl12, Rpl13, Rpl14, Rpl15, Rpl18, Rpl22, Rpl23, Rpl27a, Rpl28, Rpl3, Rpl32, Rpl34, Rpl35, Rpl36a, Rplp0, Rps11, Rps13, Rps15a, Rps16, Rps27a, Rps28, Rpl8, Rpl21, Rpl30, Rpl38, Rplp1, Ybx1, Rpsa, Rpl29, Rpl6, Rpl37, Rps7, Rps18, Rpl19, Rps4x, Rps19, Rps2, Rpl36, Rpl9, Rps20, Hnrnpd
allDE	GO:0005829	1.75656e-26	77	3388	cytosol	CC	Cdk4, Gapdh, Hint1, Hnrnpd, Hsp90ab1, Impdh2, Mif, Park7, Pdcd4, Pfdn5, Ptma, Ranbp1, Rpl13, Rpl18, Rpl19, Rpl27a, Rpl3, Rpl34, Rpl36, Rpl36a, Rpl36al, Rplp0, Rps18, Rps19, Rps7, Rps8, S100a8, Serbp1, Snrpd1, Snrpd2, Snrpe, Snrpf, Snrpg, Stmn1, Txn1, Ybx1, Rpl21, Tuba1b, Rps16, Rpsa, Cfl1, Rps2, Rpl12, Rpl28, Rpl6, Rpl29, Rplp1, Rpl9, Eif4a1, Rps20, Rps15a, Rps29, Rps11, Rps13, Rps4x, Rpl23, Rps2…
allDE	GO:0005737	6.69035e-21	91	6014	cytoplasm	CC	Cd74, Cfl1, Eif4a1, Eif5a, Gapdh, Hdgf, Hint1, Hnrnpd, Hsp90ab1, Impdh2, Mif, Nap1l1, Ncl, Npm1, Pdcd4, Pebp1, Pgls, Ppia, Prdx2, Ran, Ranbp1, Rbm3, Rpl11, Rpl12, Rpl13, Rpl14, Rpl15, Rpl18, Rpl19, Rpl21, Rpl23, Rpl27a, Rpl28, Rpl29, Rpl3, Rpl30, Rpl32, Rpl34, Rpl35, Rpl36, Rpl36a, Rpl37, Rpl38, Rpl39, Rpl41, Rpl6, Rpl8, Rpl9, Rplp0, Rplp1, Rps11, Rps13, Rps15a, Rps16, Rps18, Rps19, Rps2, Rps20, …
allDE	GO:0098793	1.56114e-20	25	235	presynapse	CC	Rpl22, Rpl9, Rpl12, Rpl13, Rpl14, Rpl15, Rpl23, Rpl27a, Rpl28, Rpl29, Rpl32, Rpl34, Rpl35, Rpl36, Rpl36a, Rpl37, Rpl38, Rpl6, Rpl8, Rps11, Rps15a, Rps16, Rps27a, Rps28, Sumo2
allDE	GO:0022627	1.31426e-19	15	44	cytosolic small ribosomal subunit	CC	Rps11, Rps13, Rps15a, Rps16, Rps18, Rps19, Rps2, Rps20, Rps27a, Rps28, Rps29, Rps4x, Rps7, Rps8, Rpsa
allDE	GO:0003723	4.58671e-19	37	803	RNA binding	MF	Eif4a1, Eif5a, Hnrnpd, Impdh2, Ncl, Npm1, Pdcd4, Rpl12, Rps11, Rps16, Rps18, Rps2, Rps20, Serbp1, Snrpd2, Snrpe, Snrpf, Ybx1, Rpl14, Rpl37, Rpl6, Rpl30, Rpl18, Rpl22l1, Snrpg, Rpl22, Rpl11, Rps4x, Rpl13, Rpl15, Rbm3, Rpl8, Rpl3, Snrpd1, Rps19, Rpl19, Park7
allDE	GO:0032040	4.48901e-08	10	74	small-subunit processome	CC	Rps11, Rps13, Rps15a, Rps16, Rps19, Rps27a, Rps28, Rps4x, Rps7, Rps8
allDE	GO:0015935	8.30416e-08	7	23	small ribosomal subunit	CC	Rps19, Rps2, Rps20, Rps18, Rpsa, Npm1, Rps4x
allDE	GO:0071353	1.17209e-07	7	24	cellular response to interleukin-4	BP	Rps2, Tuba1b, Impdh2, Rpl3, Rplp0, Cdk4, Hsp90ab1
allDE	GO:0019843	5.43695e-07	8	47	rRNA binding	MF	Npm1, Rpl11, Rpl37, Rpl8, Rpl9, Rps11, Rps18, Rps4x
allDE	GO:0042274	7.51186e-07	9	72	ribosomal small subunit biogenesis	BP	Rps11, Rps13, Rps15a, Rps16, Rps19, Rps28, Rps7, Rps8, Npm1
allDE	GO:1990948	2.09067e-06	5	10	ubiquitin ligase inhibitor activity	MF	Rpl11, Rpl23, Rpl37, Rps20, Rps7
allDE	GO:0005687	3.64809e-06	5	11	U4 snRNP	CC	Snrpd1, Snrpd2, Snrpe, Snrpf, Snrpg
allDE	GO:1990932	6.21481e-06	4	5	5.8S rRNA binding	MF	Rpl19, Rpl6, Rpl8, Rps13
allDE	GO:0034709	9.25488e-06	5	13	methylosome	CC	Snrpd1, Snrpd2, Snrpe, Snrpf, Snrpg
allDE	GO:0005689	1.18236e-05	6	27	U12-type spliceosomal complex	CC	Snrpd1, Snrpd2, Snrpe, Snrpf, Snrpg, Ybx1
allDE	GO:0034715	3.69173e-05	4	7	pICln-Sm protein complex	CC	Snrpd1, Snrpd2, Snrpe, Snrpf
allDE	GO:0070180	3.69173e-05	4	7	large ribosomal subunit rRNA binding	MF	Rpl12, Rpl19, Rplp0, Rpl23
allDE	GO:0034719	3.7577e-05	5	17	SMN-Sm protein complex	CC	Snrpd1, Snrpd2, Snrpe, Snrpf, Snrpg
allDE	GO:0014069	6.13479e-05	12	256	postsynaptic density	CC	Hnrnpd, Rpl12, Rpl14, Rpl23, Rpl30, Rpl38, Rpl8, Rplp0, Rps13, Rps18, Rps19, Rpl6
allDE	GO:0005685	6.53785e-05	5	19	U1 snRNP	CC	Snrpd1, Snrpd2, Snrpe, Snrpf, Snrpg
allDE	GO:1990446	0.000190926	4	10	U1 snRNP binding	MF	Snrpd1, Snrpd2, Snrpe, Snrpg
allDE	GO:1901798	0.000289482	4	11	positive regulation of signal transduction by p53 class mediator	BP	Rpl11, Rpl23, Rpl37, Rps20
allDE	GO:0000387	0.000397106	5	27	spliceosomal snRNP assembly	BP	Snrpd1, Snrpd2, Snrpe, Snrpf, Snrpg
allDE	GO:0005684	0.000553831	5	29	U2-type spliceosomal complex	CC	Snrpd1, Snrpd2, Snrpe, Snrpf, Snrpg
allDE	GO:0043209	0.000553831	9	163	myelin sheath	CC	Gapdh, Mif, Pebp1, Phgdh, Ppia, Prdx2, Rps27a, Slc25a4, Tuba1b
allDE	GO:0015934	0.000553831	4	13	large ribosomal subunit	CC	Rbm3, Rpl27a, Rpl8, Npm1
allDE	GO:0071007	0.000863711	5	32	U2-type catalytic step 2 spliceosome	CC	Snrpd1, Snrpd2, Snrpe, Snrpf, Snrpg
allDE	GO:0005682	0.00131753	4	16	U5 snRNP	CC	Snrpd2, Snrpe, Snrpg, Snrpd1
allDE	GO:0050821	0.00132665	9	183	protein stabilization	BP	Cd74, Gapdh, Npm1, Park7, Ppib, Rpl11, Rpl23, Rps7, Hsp90ab1
allDE	GO:0046540	0.00168866	5	37	U4/U6 x U5 tri-snRNP complex	CC	Snrpd1, Snrpd2, Snrpe, Snrpf, Snrpg
allDE	GO:0005730	0.00203623	17	733	nucleolus	CC	Cdk4, Ran, Rpl11, Rpl13, Rpl18, Rpl19, Rpl23, Rpl3, Rpl34, Rpl36, Rps13, Rps19, Rps7, Npm1, Rpl6, Ncl, Rpl12
allDE	GO:0071011	0.00250699	4	19	precatalytic spliceosome	CC	Snrpe, Snrpd1, Snrpg, Snrpd2
allDE	GO:0036464	0.00291149	6	72	cytoplasmic ribonucleoprotein granule	CC	Ncl, Rpl28, Rpl6, Rplp0, Rps4x, Tubb5
allDE	GO:0005634	0.00358261	57	5366	nucleus	CC	Cd74, Cdk4, Cfl1, Eif5a, Gapdh, H2az1, H3f3a, Hdgf, Hint1, Hnrnpd, Hsp90ab1, Impdh2, Nap1l1, Ncl, Npm1, Nsa2, Pdcd4, Pfdn5, Ppia, Ptma, Ran, Rbm3, Rpl11, Rpl15, Rpl22, Rpl3, Rpl30, Rpl36al, Rpl6, Rplp0, Rps11, Rps13, Rps16, Rps18, Rps19, Rps2, Rps28, Rps4x, Rps7, Rps8, Serbp1, Set, Snrpd1, Snrpd2, Snrpe, Snrpf, Snrpg, Sumo2, Sumo3, Txn1, Ybx1, Park7, Rps27a, Rpsa, Tubb5, Ifitm3, Rpl12
allDE	GO:0005686	0.00358261	4	21	U2 snRNP	CC	Snrpd1, Snrpd2, Snrpe, Snrpg
allDE	GO:0005751	0.00513621	4	23	mitochondrial respiratory chain complex IV	CC	Cox4i1, Cox6c, Cox8a, Ndufa4
allDE	GO:0005683	0.00541566	3	8	U7 snRNP	CC	Snrpe, Snrpf, Snrpg
allDE	GO:0061844	0.00839464	5	53	antimicrobial humoral immune response mediated by antimicrobial peptide	BP	Gapdh, Rpl30, Rpl39, Rps19, S100a9
allDE	GO:0071005	0.00839464	5	53	U2-type precatalytic spliceosome	CC	Snrpd1, Snrpd2, Snrpe, Snrpf, Snrpg
allDE	GO:0034341	0.0106113	4	28	response to type II interferon	BP	Cd74, Ifitm1, Ifitm2, Ifitm3
allDE	GO:1904667	0.0106113	3	10	negative regulation of ubiquitin protein ligase activity	BP	Rpl11, Rpl23, Rps7
allDE	GO:0046597	0.0118561	4	29	negative regulation of viral entry into host cell	BP	Cd74, Ifitm1, Ifitm2, Ifitm3
allDE	GO:0070488	0.0134844	2	2	neutrophil aggregation	BP	S100a8, S100a9
allDE	GO:1990660	0.0134844	2	2	calprotectin complex	CC	S100a8, S100a9
allDE	GO:0035456	0.0134844	3	11	response to interferon-beta	BP	Ifitm1, Ifitm2, Ifitm3
allDE	GO:0006364	0.0169845	7	150	rRNA processing	BP	Nsa2, Rpl11, Rpl14, Rps16, Rps19, Rps28, Rps7
allDE	GO:0031386	0.0169845	3	12	protein tag activity	MF	Sumo2, Sumo3, Rps27a
allDE	GO:0035455	0.0169845	3	12	response to interferon-alpha	BP	Ifitm1, Ifitm2, Ifitm3
allDE	GO:0032991	0.017463	16	802	protein-containing complex	CC	Cd74, H3f3a, Hsp90ab1, Npm1, Ppia, Ran, Rpl11, Rpl23, Rpl3, Rps7, Set, Tubb5, Ybx1, Ifitm3, Ifitm1, Ifitm2
allDE	GO:0005783	0.0182423	22	1375	endoplasmic reticulum	CC	Eif5a, Park7, Ppib, Rpl13, Rpl18, Rpl21, Rpl27a, Rpl34, Rpl36a, Rpl36al, Rpl6, Rplp0, Rps28, Rps29, Rps7, Rps8, Selenof, Set, Wdr83os, Ybx1, Ifitm3, Cd74
allDE	GO:0005681	0.0287876	7	165	spliceosomal complex	CC	Snrpd1, Snrpd2, Snrpe, Snrpf, Snrpg, Rbm3, Ncl
allDE	GO:0002790	0.0354104	2	3	peptide secretion	BP	S100a9, S100a8
allDE	GO:0000028	0.0472655	3	17	ribosomal small subunit assembly	BP	Rps19, Rpsa, Rps28
upDE	GO:0070488	0.000211592	2	2	neutrophil aggregation	BP	S100a8, S100a9
upDE	GO:1990660	0.000211592	2	2	calprotectin complex	CC	S100a8, S100a9
upDE	GO:0002790	0.000377656	2	3	peptide secretion	BP	S100a9, S100a8
upDE	GO:0002793	0.000465599	2	4	positive regulation of peptide secretion	BP	S100a9, S100a8
upDE	GO:0018119	0.000465599	2	4	peptidyl-cysteine S-nitrosylation	BP	S100a8, S100a9
upDE	GO:0035425	0.00135405	2	7	autocrine signaling	BP	S100a8, S100a9
upDE	GO:0034121	0.00135405	2	8	regulation of toll-like receptor signaling pathway	BP	S100a8, S100a9
upDE	GO:0014002	0.00371882	2	13	astrocyte development	BP	S100a9, S100a8
upDE	GO:0002523	0.00615782	2	18	leukocyte migration involved in inflammatory response	BP	S100a8, S100a9
upDE	GO:0016209	0.00817005	2	21	antioxidant activity	MF	S100a8, S100a9
upDE	GO:2001244	0.0214101	2	36	positive regulation of intrinsic apoptotic signaling pathway	BP	S100a8, S100a9
upDE	GO:0005509	0.0256383	3	457	calcium ion binding	MF	Myl10, S100a9, S100a8
upDE	GO:0030593	0.0347389	2	50	neutrophil chemotaxis	BP	S100a8, S100a9
downDE	GO:0002181	6.71461e-59	43	90	cytoplasmic translation	BP	Rpl11, Rpl12, Rpl13, Rpl14, Rpl15, Rpl18, Rpl19, Rpl21, Rpl23, Rpl27a, Rpl28, Rpl29, Rpl3, Rpl30, Rpl32, Rpl34, Rpl36, Rpl36a, Rpl38, Rpl39, Rpl41, Rpl6, Rpl8, Rpl9, Rplp0, Rplp1, Rps11, Rps13, Rps15a, Rps16, Rps18, Rps19, Rps2, Rps20, Rps27a, Rps28, Rps29, Rps4x, Rps7, Rps8, Rpsa, Rpl22l1, Rpl22
downDE	GO:0022626	1.05867e-53	42	108	cytosolic ribosome	CC	Rpl11, Rpl12, Rpl13, Rpl14, Rpl15, Rpl18, Rpl19, Rpl21, Rpl22, Rpl23, Rpl27a, Rpl28, Rpl29, Rpl3, Rpl30, Rpl32, Rpl34, Rpl35, Rpl36, Rpl36a, Rpl36al, Rpl37, Rpl38, Rpl39, Rpl6, Rpl8, Rpl9, Rplp0, Rplp1, Rps11, Rps13, Rps15a, Rps16, Rps18, Rps19, Rps2, Rps20, Rps27a, Rps4x, Rps7, Rps8, Rpsa
downDE	GO:0003735	3.35197e-51	46	170	structural constituent of ribosome	MF	Rpl11, Rpl12, Rpl13, Rpl14, Rpl15, Rpl18, Rpl19, Rpl21, Rpl22, Rpl23, Rpl27a, Rpl28, Rpl29, Rpl3, Rpl30, Rpl32, Rpl34, Rpl35, Rpl36, Rpl36a, Rpl36al, Rpl37, Rpl38, Rpl39, Rpl41, Rpl6, Rpl8, Rpl9, Rplp0, Rplp1, Rps11, Rps13, Rps15a, Rps16, Rps18, Rps19, Rps2, Rps20, Rps27a, Rps28, Rps29, Rps4x, Rps7, Rps8, Rpsa, Rpl22l1
downDE	GO:1990904	2.19786e-50	53	367	ribonucleoprotein complex	CC	Gapdh, Hnrnpd, Ncl, Nsa2, Rpl11, Rpl12, Rpl13, Rpl14, Rpl15, Rpl18, Rpl19, Rpl21, Rpl22l1, Rpl23, Rpl27a, Rpl28, Rpl29, Rpl3, Rpl30, Rpl32, Rpl35, Rpl36, Rpl37, Rpl38, Rpl39, Rpl41, Rpl6, Rpl8, Rpl9, Rplp0, Rplp1, Rps11, Rps13, Rps16, Rps18, Rps19, Rps2, Rps20, Rps27a, Rps28, Rps29, Rps4x, Rps8, Rpsa, Snrpd1, Snrpd2, Snrpe, Snrpf, Snrpg, Ybx1, Npm1, Rps7, Rpl22
downDE	GO:0005840	5.01806e-48	45	195	ribosome	CC	Rpl11, Rpl18, Rpl19, Rpl21, Rpl22, Rpl22l1, Rpl23, Rpl29, Rpl3, Rpl30, Rpl39, Rpl41, Rplp0, Rps13, Rps19, Rps28, Rps29, Rps4x, Rps8, Rpl12, Rpl13, Rpl14, Rpl15, Rpl27a, Rpl28, Rpl32, Rpl34, Rpl35, Rpl36, Rpl36a, Rpl37, Rpl38, Rpl6, Rpl8, Rplp1, Rps11, Rps15a, Rps16, Rps27a, Rps18, Rps2, Rps20, Rps7, Rpsa, Rpl9
downDE	GO:0006412	7.95035e-40	42	253	translation	BP	Eif4a1, Eif5a, Rpl13, Rpl14, Rpl15, Rpl18, Rpl21, Rpl22, Rpl22l1, Rpl28, Rpl35, Rpl36, Rpl37, Rpl38, Rpl39, Rpl41, Rpl6, Rpl8, Rps11, Rps13, Rps16, Rps18, Rps19, Rps20, Rps27a, Rps28, Rps7, Rps8, Rpsa, Rps4x, Rps2, Rpl12, Rpl3, Rpl11, Rps29, Rbm3, Rpl9, Rpl27a, Rpl23, Rpl19, Rpl32, Rpl29
downDE	GO:0022625	2.45405e-38	30	68	cytosolic large ribosomal subunit	CC	Rpl11, Rpl12, Rpl13, Rpl14, Rpl15, Rpl18, Rpl19, Rpl21, Rpl22, Rpl23, Rpl27a, Rpl28, Rpl29, Rpl3, Rpl30, Rpl32, Rpl34, Rpl35, Rpl36, Rpl36a, Rpl36al, Rpl37, Rpl38, Rpl39, Rpl41, Rpl6, Rpl8, Rpl9, Rplp0, Rplp1
downDE	GO:0098794	8.78285e-33	35	284	postsynapse	CC	Rpl8, Rplp0, Rplp1, Rpl12, Rpl13, Rpl14, Rpl15, Rpl21, Rpl23, Rpl22, Rpl27a, Rpl28, Rpl29, Rpl30, Rpl32, Rpl34, Rpl35, Rpl36, Rpl36a, Rpl37, Rpl38, Rpl6, Rps11, Rps15a, Rps16, Rps27a, Rps28, Rps18, Rps19, Rps2, Rps20, Rps7, Rpsa, Rpl9, Sumo2
downDE	GO:0140236	4.1925e-32	24	47	translation at presynapse	BP	Rpl22, Rpl9, Rpl12, Rpl13, Rpl14, Rpl15, Rpl23, Rpl27a, Rpl28, Rpl29, Rpl32, Rpl34, Rpl35, Rpl36, Rpl36a, Rpl37, Rpl38, Rpl6, Rpl8, Rps11, Rps15a, Rps16, Rps27a, Rps28
downDE	GO:0140242	7.5973e-32	24	48	translation at postsynapse	BP	Rpl9, Rpl12, Rpl13, Rpl14, Rpl15, Rpl23, Rpl22, Rpl27a, Rpl28, Rpl29, Rpl32, Rpl34, Rpl35, Rpl36, Rpl36a, Rpl37, Rpl38, Rpl6, Rpl8, Rps11, Rps15a, Rps16, Rps27a, Rps28
downDE	GO:0045202	2.91868e-30	43	730	synapse	CC	Eif5a, Rpl11, Rpl12, Rpl13, Rpl14, Rpl15, Rpl18, Rpl22, Rpl23, Rpl27a, Rpl28, Rpl3, Rpl32, Rpl34, Rpl35, Rpl36a, Rplp0, Rps11, Rps13, Rps15a, Rps16, Rps27a, Rps28, Rpl8, Rpl21, Rpl30, Rpl38, Rplp1, Ybx1, Rpsa, Rpl29, Rpl6, Rpl37, Rps7, Rps18, Rpl19, Rps4x, Rps19, Rps2, Rpl36, Rpl9, Rps20, Hnrnpd
downDE	GO:0005829	1.15731e-29	76	3388	cytosol	CC	Cdk4, Gapdh, Hint1, Hnrnpd, Hsp90ab1, Impdh2, Mif, Park7, Pdcd4, Pfdn5, Ptma, Ranbp1, Rpl13, Rpl18, Rpl19, Rpl27a, Rpl3, Rpl34, Rpl36, Rpl36a, Rpl36al, Rplp0, Rps18, Rps19, Rps7, Rps8, Serbp1, Snrpd1, Snrpd2, Snrpe, Snrpf, Snrpg, Stmn1, Txn1, Ybx1, Rpl21, Tuba1b, Rps16, Rpsa, Cfl1, Rps2, Rpl12, Rpl28, Rpl6, Rpl29, Rplp1, Rpl9, Eif4a1, Rps20, Rps15a, Rps29, Rps11, Rps13, Rps4x, Rpl23, Rps28, Rpl30…
downDE	GO:0005737	1.29039e-23	88	6014	cytoplasm	CC	Cd74, Cfl1, Eif4a1, Eif5a, Gapdh, Hdgf, Hint1, Hnrnpd, Hsp90ab1, Impdh2, Mif, Nap1l1, Ncl, Npm1, Pdcd4, Pebp1, Pgls, Ppia, Prdx2, Ran, Ranbp1, Rbm3, Rpl11, Rpl12, Rpl13, Rpl14, Rpl15, Rpl18, Rpl19, Rpl21, Rpl23, Rpl27a, Rpl28, Rpl29, Rpl3, Rpl30, Rpl32, Rpl34, Rpl35, Rpl36, Rpl36a, Rpl37, Rpl38, Rpl39, Rpl41, Rpl6, Rpl8, Rpl9, Rplp0, Rplp1, Rps11, Rps13, Rps15a, Rps16, Rps18, Rps19, Rps2, Rps20, …
downDE	GO:0098793	5.15433e-21	25	235	presynapse	CC	Rpl22, Rpl9, Rpl12, Rpl13, Rpl14, Rpl15, Rpl23, Rpl27a, Rpl28, Rpl29, Rpl32, Rpl34, Rpl35, Rpl36, Rpl36a, Rpl37, Rpl38, Rpl6, Rpl8, Rps11, Rps15a, Rps16, Rps27a, Rps28, Sumo2
downDE	GO:0003723	4.81161e-19	37	803	RNA binding	MF	Eif4a1, Eif5a, Hnrnpd, Impdh2, Ncl, Npm1, Pdcd4, Rpl12, Rps11, Rps16, Rps18, Rps2, Rps20, Serbp1, Snrpd2, Snrpe, Snrpf, Ybx1, Rpl14, Rpl37, Rpl6, Rpl30, Rpl18, Rpl22l1, Snrpg, Rpl22, Rpl11, Rps4x, Rpl13, Rpl15, Rbm3, Rpl8, Rpl3, Snrpd1, Rps19, Rpl19, Park7
downDE	GO:0022627	1.78994e-16	15	44	cytosolic small ribosomal subunit	CC	Rps11, Rps13, Rps15a, Rps16, Rps18, Rps19, Rps2, Rps20, Rps27a, Rps28, Rps29, Rps4x, Rps7, Rps8, Rpsa
downDE	GO:0071353	4.772e-07	7	24	cellular response to interleukin-4	BP	Rps2, Tuba1b, Impdh2, Rpl3, Rplp0, Cdk4, Hsp90ab1
downDE	GO:0032040	7.48697e-07	10	74	small-subunit processome	CC	Rps11, Rps13, Rps15a, Rps16, Rps19, Rps27a, Rps28, Rps4x, Rps7, Rps8
downDE	GO:0014069	2.75672e-06	12	256	postsynaptic density	CC	Hnrnpd, Rpl12, Rpl14, Rpl23, Rpl30, Rpl38, Rpl8, Rplp0, Rps13, Rps18, Rps19, Rpl6
downDE	GO:0015935	2.75672e-06	7	23	small ribosomal subunit	CC	Rps19, Rps2, Rps20, Rps18, Rpsa, Npm1, Rps4x
downDE	GO:0019843	4.42013e-06	8	47	rRNA binding	MF	Npm1, Rpl11, Rpl37, Rpl8, Rpl9, Rps11, Rps18, Rps4x
downDE	GO:0005687	8.808e-06	5	11	U4 snRNP	CC	Snrpd1, Snrpd2, Snrpe, Snrpf, Snrpg
downDE	GO:0042274	9.62526e-06	9	72	ribosomal small subunit biogenesis	BP	Rps11, Rps13, Rps15a, Rps16, Rps19, Rps28, Rps7, Rps8, Npm1
downDE	GO:1990948	2.28931e-05	5	10	ubiquitin ligase inhibitor activity	MF	Rpl11, Rpl23, Rpl37, Rps20, Rps7
downDE	GO:0034709	3.2018e-05	5	13	methylosome	CC	Snrpd1, Snrpd2, Snrpe, Snrpf, Snrpg
downDE	GO:0005689	4.57929e-05	6	27	U12-type spliceosomal complex	CC	Snrpd1, Snrpd2, Snrpe, Snrpf, Snrpg, Ybx1
downDE	GO:1990932	5.55527e-05	4	5	5.8S rRNA binding	MF	Rpl19, Rpl6, Rpl8, Rps13
downDE	GO:0005685	6.4309e-05	5	19	U1 snRNP	CC	Snrpd1, Snrpd2, Snrpe, Snrpf, Snrpg
downDE	GO:0034715	7.90752e-05	4	7	pICln-Sm protein complex	CC	Snrpd1, Snrpd2, Snrpe, Snrpf
downDE	GO:0034719	0.000110474	5	17	SMN-Sm protein complex	CC	Snrpd1, Snrpd2, Snrpe, Snrpf, Snrpg
downDE	GO:0070180	0.000326095	4	7	large ribosomal subunit rRNA binding	MF	Rpl12, Rpl19, Rplp0, Rpl23
downDE	GO:0005634	0.000326095	57	5366	nucleus	CC	Cd74, Cdk4, Cfl1, Eif5a, Gapdh, H2az1, H3f3a, Hdgf, Hint1, Hnrnpd, Hsp90ab1, Impdh2, Nap1l1, Ncl, Npm1, Nsa2, Pdcd4, Pfdn5, Ppia, Ptma, Ran, Rbm3, Rpl11, Rpl15, Rpl22, Rpl3, Rpl30, Rpl36al, Rpl6, Rplp0, Rps11, Rps13, Rps16, Rps18, Rps19, Rps2, Rps28, Rps4x, Rps7, Rps8, Serbp1, Set, Snrpd1, Snrpd2, Snrpe, Snrpf, Snrpg, Sumo2, Sumo3, Txn1, Ybx1, Park7, Rps27a, Rpsa, Tubb5, Ifitm3, Rpl12
downDE	GO:1990446	0.000368744	4	10	U1 snRNP binding	MF	Snrpd1, Snrpd2, Snrpe, Snrpg
downDE	GO:0000387	0.0010182	5	27	spliceosomal snRNP assembly	BP	Snrpd1, Snrpd2, Snrpe, Snrpf, Snrpg
downDE	GO:1901798	0.0010182	4	11	positive regulation of signal transduction by p53 class mediator	BP	Rpl11, Rpl23, Rpl37, Rps20
downDE	GO:0043209	0.00119262	9	163	myelin sheath	CC	Gapdh, Mif, Pebp1, Phgdh, Ppia, Prdx2, Rps27a, Slc25a4, Tuba1b
downDE	GO:0036464	0.00147508	6	72	cytoplasmic ribonucleoprotein granule	CC	Ncl, Rpl28, Rpl6, Rplp0, Rps4x, Tubb5
downDE	GO:0050821	0.00147508	9	183	protein stabilization	BP	Cd74, Gapdh, Npm1, Park7, Ppib, Rpl11, Rpl23, Rps7, Hsp90ab1
downDE	GO:0005684	0.00166462	5	29	U2-type spliceosomal complex	CC	Snrpd1, Snrpd2, Snrpe, Snrpf, Snrpg
downDE	GO:0005682	0.00175785	4	16	U5 snRNP	CC	Snrpd2, Snrpe, Snrpg, Snrpd1
downDE	GO:0071007	0.00192652	5	32	U2-type catalytic step 2 spliceosome	CC	Snrpd1, Snrpd2, Snrpe, Snrpf, Snrpg
downDE	GO:0015934	0.00257458	4	13	large ribosomal subunit	CC	Rbm3, Rpl27a, Rpl8, Npm1
downDE	GO:0005730	0.00300337	17	733	nucleolus	CC	Cdk4, Ran, Rpl11, Rpl13, Rpl18, Rpl19, Rpl23, Rpl3, Rpl34, Rpl36, Rps13, Rps19, Rps7, Npm1, Rpl6, Ncl, Rpl12
downDE	GO:0046540	0.00402569	5	37	U4/U6 x U5 tri-snRNP complex	CC	Snrpd1, Snrpd2, Snrpe, Snrpf, Snrpg
downDE	GO:0032991	0.0050769	16	802	protein-containing complex	CC	Cd74, H3f3a, Hsp90ab1, Npm1, Ppia, Ran, Rpl11, Rpl23, Rpl3, Rps7, Set, Tubb5, Ybx1, Ifitm3, Ifitm1, Ifitm2
downDE	GO:0005783	0.00508244	22	1375	endoplasmic reticulum	CC	Eif5a, Park7, Ppib, Rpl13, Rpl18, Rpl21, Rpl27a, Rpl34, Rpl36a, Rpl36al, Rpl6, Rplp0, Rps28, Rps29, Rps7, Rps8, Selenof, Set, Wdr83os, Ybx1, Ifitm3, Cd74
downDE	GO:0071011	0.00735979	4	19	precatalytic spliceosome	CC	Snrpe, Snrpd1, Snrpg, Snrpd2
downDE	GO:0005686	0.00967983	4	21	U2 snRNP	CC	Snrpd1, Snrpd2, Snrpe, Snrpg
downDE	GO:0046597	0.00967983	4	29	negative regulation of viral entry into host cell	BP	Cd74, Ifitm1, Ifitm2, Ifitm3
downDE	GO:0005683	0.0110853	3	8	U7 snRNP	CC	Snrpe, Snrpf, Snrpg
downDE	GO:0034341	0.0209681	4	28	response to type II interferon	BP	Cd74, Ifitm1, Ifitm2, Ifitm3
downDE	GO:0005751	0.0253519	4	23	mitochondrial respiratory chain complex IV	CC	Cox4i1, Cox6c, Cox8a, Ndufa4
downDE	GO:0071005	0.0253519	5	53	U2-type precatalytic spliceosome	CC	Snrpd1, Snrpd2, Snrpe, Snrpf, Snrpg
downDE	GO:1904667	0.0296802	3	10	negative regulation of ubiquitin protein ligase activity	BP	Rpl11, Rpl23, Rps7
downDE	GO:0035455	0.0337537	3	12	response to interferon-alpha	BP	Ifitm1, Ifitm2, Ifitm3
downDE	GO:0035456	0.0369837	3	11	response to interferon-beta	BP	Ifitm1, Ifitm2, Ifitm3
downDE	GO:0031386	0.0416569	3	12	protein tag activity	MF	Sumo2, Sumo3, Rps27a

### Sheet: cl0_SCD_LTHSC_6movs2mo_hallmark
DE_Direction	category	over_represented_pvalue	numDEInCat	numInCat	intersect_genes
allDE	HALLMARK_MYC_TARGETS_V1	2.07506e-14	23	195	Cdk4, Eif4a1, H2az1, Hdgf, Hnrnpd, Hsp90ab1, Hspe1, Impdh2, Nap1l1, Npm1, Ppia, Ran, Ranbp1, Rpl14, Rpl18, Rpl22, Rpl6, Rplp0, Rps2, Serbp1, Snrpd1, Snrpd2, Snrpg
allDE	HALLMARK_OXIDATIVE_PHOSPHORYLATION	0.00223973	11	194	Atp5d, Atp5e, Atp5g3, Atp5j2, Cox4i1, Cox6c, Cox8a, Ndufa4, Ndufb5, Slc25a4, Uqcr11
downDE	HALLMARK_MYC_TARGETS_V1	4.14837e-12	23	195	Cdk4, Eif4a1, H2az1, Hdgf, Hnrnpd, Hsp90ab1, Hspe1, Impdh2, Nap1l1, Npm1, Ppia, Ran, Ranbp1, Rpl14, Rpl18, Rpl22, Rpl6, Rplp0, Rps2, Serbp1, Snrpd1, Snrpd2, Snrpg
downDE	HALLMARK_OXIDATIVE_PHOSPHORYLATION	0.0170965	11	194	Atp5d, Atp5e, Atp5g3, Atp5j2, Cox4i1, Cox6c, Cox8a, Ndufa4, Ndufb5, Slc25a4, Uqcr11

### Sheet: cl0_SCD_LTHSC_6movs2mo_pathways
DE_Direction	category	over_represented_pvalue	numDEInCat	numInCat	intersect_genes
allDE	WP_CYTOPLASMIC_RIBOSOMAL_PROTEINS	9.16217e-59	42	80	Rpl11, Rpl12, Rpl13, Rpl15, Rpl18, Rpl19, Rpl21, Rpl22, Rpl27a, Rpl28, Rpl29, Rpl3, Rpl30, Rpl32, Rpl34, Rpl35, Rpl36, Rpl36a, Rpl37, Rpl38, Rpl39, Rpl41, Rpl6, Rpl8, Rpl9, Rplp0, Rplp1, Rps11, Rps13, Rps15a, Rps16, Rps18, Rps19, Rps2, Rps20, Rps27a, Rps28, Rps29, Rps4x, Rps7, Rps8, Rpsa
allDE	REACTOME_NONSENSE_MEDIATED_DECAY_NMD_INDEPENDENT_OF_THE_EXON_JUNCTION_COMPLEX_EJC	9.16217e-59	44	95	Rpl11, Rpl12, Rpl13, Rpl14, Rpl15, Rpl18, Rpl19, Rpl21, Rpl22, Rpl22l1, Rpl23, Rpl27a, Rpl28, Rpl29, Rpl3, Rpl30, Rpl32, Rpl34, Rpl35, Rpl36, Rpl36a, Rpl36al, Rpl37, Rpl38, Rpl39, Rpl6, Rpl8, Rpl9, Rplp0, Rplp1, Rps11, Rps13, Rps15a, Rps16, Rps18, Rps19, Rps2, Rps20, Rps28, Rps29, Rps4x, Rps7, Rps8, Rpsa
allDE	REACTOME_EUKARYOTIC_TRANSLATION_INITIATION	3.41522e-55	45	120	Eif4a1, Rpl11, Rpl12, Rpl13, Rpl14, Rpl15, Rpl18, Rpl19, Rpl21, Rpl22, Rpl22l1, Rpl23, Rpl27a, Rpl28, Rpl29, Rpl3, Rpl30, Rpl32, Rpl34, Rpl35, Rpl36, Rpl36a, Rpl36al, Rpl37, Rpl38, Rpl39, Rpl6, Rpl8, Rpl9, Rplp0, Rplp1, Rps11, Rps13, Rps15a, Rps16, Rps18, Rps19, Rps2, Rps20, Rps28, Rps29, Rps4x, Rps7, Rps8, Rpsa
allDE	REACTOME_NONSENSE_MEDIATED_DECAY_NMD	2.03855e-54	44	115	Rpl11, Rpl12, Rpl13, Rpl14, Rpl15, Rpl18, Rpl19, Rpl21, Rpl22, Rpl22l1, Rpl23, Rpl27a, Rpl28, Rpl29, Rpl3, Rpl30, Rpl32, Rpl34, Rpl35, Rpl36, Rpl36a, Rpl36al, Rpl37, Rpl38, Rpl39, Rpl6, Rpl8, Rpl9, Rplp0, Rplp1, Rps11, Rps13, Rps15a, Rps16, Rps18, Rps19, Rps2, Rps20, Rps28, Rps29, Rps4x, Rps7, Rps8, Rpsa
allDE	REACTOME_MAJOR_PATHWAY_OF_RRNA_PROCESSING_IN_THE_NUCLEOLUS_AND_CYTOSOL	2.07855e-46	45	178	Ncl, Rpl11, Rpl12, Rpl13, Rpl14, Rpl15, Rpl18, Rpl19, Rpl21, Rpl22, Rpl22l1, Rpl23, Rpl27a, Rpl28, Rpl29, Rpl3, Rpl30, Rpl32, Rpl34, Rpl35, Rpl36, Rpl36a, Rpl36al, Rpl37, Rpl38, Rpl39, Rpl6, Rpl8, Rpl9, Rplp0, Rplp1, Rps11, Rps13, Rps15a, Rps16, Rps18, Rps19, Rps2, Rps20, Rps28, Rps29, Rps4x, Rps7, Rps8, Rpsa
allDE	REACTOME_TRANSLATION	4.28558e-41	45	229	Eif4a1, Rpl11, Rpl12, Rpl13, Rpl14, Rpl15, Rpl18, Rpl19, Rpl21, Rpl22, Rpl22l1, Rpl23, Rpl27a, Rpl28, Rpl29, Rpl3, Rpl30, Rpl32, Rpl34, Rpl35, Rpl36, Rpl36a, Rpl36al, Rpl37, Rpl38, Rpl39, Rpl6, Rpl8, Rpl9, Rplp0, Rplp1, Rps11, Rps13, Rps15a, Rps16, Rps18, Rps19, Rps2, Rps20, Rps28, Rps29, Rps4x, Rps7, Rps8, Rpsa
allDE	REACTOME_METABOLISM_OF_RNA	9.44893e-35	56	594	Eif4a1, Hnrnpd, Ncl, Psme1, Rpl11, Rpl12, Rpl13, Rpl14, Rpl15, Rpl18, Rpl19, Rpl21, Rpl22, Rpl22l1, Rpl23, Rpl27a, Rpl28, Rpl29, Rpl3, Rpl30, Rpl32, Rpl34, Rpl35, Rpl36, Rpl36a, Rpl36al, Rpl37, Rpl38, Rpl39, Rpl6, Rpl8, Rpl9, Rplp0, Rplp1, Rps11, Rps13, Rps15a, Rps16, Rps18, Rps19, Rps2, Rps20, Rps27a, Rps28, Rps29, Rps4x, Rps7, Rps8, Rpsa, Set, Snrpd1, Snrpd2, Snrpe, Snrpf, Snrpg, Ybx1
allDE	REACTOME_ACTIVATION_OF_THE_MRNA_UPON_BINDING_OF_THE_CAP_BINDING_COMPLEX_AND_EIFS_AND_SUBSEQUENT_BINDING_TO_43S	9.52069e-14	15	61	Eif4a1, Rps11, Rps13, Rps15a, Rps16, Rps18, Rps19, Rps2, Rps20, Rps28, Rps29, Rps4x, Rps7, Rps8, Rpsa
allDE	REACTOME_METABOLISM_OF_PROTEINS	1.84434e-13	55	1508	Eif4a1, Eif5a, Npm1, Park7, Psme1, Rpl11, Rpl12, Rpl13, Rpl14, Rpl15, Rpl18, Rpl19, Rpl21, Rpl22, Rpl22l1, Rpl23, Rpl27a, Rpl28, Rpl29, Rpl3, Rpl30, Rpl32, Rpl34, Rpl35, Rpl36, Rpl36a, Rpl36al, Rpl37, Rpl38, Rpl39, Rpl6, Rpl8, Rpl9, Rplp0, Rplp1, Rps11, Rps13, Rps15a, Rps16, Rps18, Rps19, Rps2, Rps20, Rps27a, Rps28, Rps29, Rps4x, Rps7, Rps8, Rpsa, Sumo2, Sumo3, Tuba1b, Tuba4a, Txn1
allDE	WP_MRNA_PROCESSING	3.25458e-12	29	426	Hnrnpd, Ncl, Npm1, Park7, Rbm3, Rpl11, Rpl12, Rpl19, Rpl22, Rpl32, Rpl37, Rpl38, Rpl39, Rpl8, Rpl9, Rps11, Rps13, Rps20, Rps28, Rps29, Rps4x, Rps7, Slc25a4, Snrpd1, Snrpd2, Snrpe, Snrpf, Snrpg, Ybx1
allDE	WP_ELECTRON_TRANSPORT_CHAIN	2.36938e-05	10	90	Atp5d, Atp5e, Atp5g3, Atp5j2, Cox4i1, Cox6c, Cox8a, Ndufb5, Slc25a4, Uqcr11
allDE	REACTOME_RESPIRATORY_ELECTRON_TRANSPORT_ATP_SYNTHESIS_BY_CHEMIOSMOTIC_COUPLING_AND_HEAT_PRODUCTION_BY_UNCOUPLING_PROTEINS	0.00219116	9	118	Atp5d, Atp5e, Atp5g3, Atp5j2, Cox4i1, Cox8a, Ndufa4, Ndufb5, Uqcr11
allDE	REACTOME_MRNA_SPLICING_MINOR_PATHWAY	0.00349884	6	48	Snrpd1, Snrpd2, Snrpe, Snrpf, Snrpg, Ybx1
allDE	REACTOME_FORMATION_OF_ATP_BY_CHEMIOSMOTIC_COUPLING	0.00456578	4	16	Atp5d, Atp5e, Atp5g3, Atp5j2
allDE	REACTOME_THE_CITRIC_ACID_TCA_CYCLE_AND_RESPIRATORY_ELECTRON_TRANSPORT	0.0241012	9	165	Atp5d, Atp5e, Atp5g3, Atp5j2, Cox4i1, Cox8a, Ndufa4, Ndufb5, Uqcr11
allDE	REACTOME_SLBP_DEPENDENT_PROCESSING_OF_REPLICATION_DEPENDENT_HISTONE_PRE_MRNAS	0.0310518	3	11	Snrpe, Snrpf, Snrpg
allDE	REACTOME_MITOCHONDRIAL_BIOGENESIS	0.0325115	4	27	Atp5d, Atp5e, Atp5g3, Atp5j2
allDE	REACTOME_SNRNP_ASSEMBLY	0.0325115	5	49	Snrpd1, Snrpd2, Snrpe, Snrpf, Snrpg
allDE	WP_OXIDATIVE_PHOSPHORYLATION	0.0445505	5	53	Atp5d, Atp5e, Atp5g3, Atp5j2, Ndufb5
allDE	REACTOME_AGGREPHAGY	0.0478196	4	31	Park7, Rps27a, Tuba1b, Tuba4a
upDE	REACTOME_REGULATION_OF_TLR_BY_ENDOGENOUS_LIGAND	0.0157549	2	15	S100a8, S100a9
upDE	REACTOME_RHO_GTPASES_ACTIVATE_NADPH_OXIDASES	0.0165275	2	22	S100a8, S100a9
upDE	REACTOME_ANTIMICROBIAL_PEPTIDES	0.0214662	2	29	S100a8, S100a9
downDE	WP_CYTOPLASMIC_RIBOSOMAL_PROTEINS	6.1723e-48	42	80	Rpl11, Rpl12, Rpl13, Rpl15, Rpl18, Rpl19, Rpl21, Rpl22, Rpl27a, Rpl28, Rpl29, Rpl3, Rpl30, Rpl32, Rpl34, Rpl35, Rpl36, Rpl36a, Rpl37, Rpl38, Rpl39, Rpl41, Rpl6, Rpl8, Rpl9, Rplp0, Rplp1, Rps11, Rps13, Rps15a, Rps16, Rps18, Rps19, Rps2, Rps20, Rps27a, Rps28, Rps29, Rps4x, Rps7, Rps8, Rpsa
downDE	REACTOME_NONSENSE_MEDIATED_DECAY_NMD_INDEPENDENT_OF_THE_EXON_JUNCTION_COMPLEX_EJC	1.31777e-47	44	95	Rpl11, Rpl12, Rpl13, Rpl14, Rpl15, Rpl18, Rpl19, Rpl21, Rpl22, Rpl22l1, Rpl23, Rpl27a, Rpl28, Rpl29, Rpl3, Rpl30, Rpl32, Rpl34, Rpl35, Rpl36, Rpl36a, Rpl36al, Rpl37, Rpl38, Rpl39, Rpl6, Rpl8, Rpl9, Rplp0, Rplp1, Rps11, Rps13, Rps15a, Rps16, Rps18, Rps19, Rps2, Rps20, Rps28, Rps29, Rps4x, Rps7, Rps8, Rpsa
downDE	REACTOME_EUKARYOTIC_TRANSLATION_INITIATION	5.29995e-45	45	120	Eif4a1, Rpl11, Rpl12, Rpl13, Rpl14, Rpl15, Rpl18, Rpl19, Rpl21, Rpl22, Rpl22l1, Rpl23, Rpl27a, Rpl28, Rpl29, Rpl3, Rpl30, Rpl32, Rpl34, Rpl35, Rpl36, Rpl36a, Rpl36al, Rpl37, Rpl38, Rpl39, Rpl6, Rpl8, Rpl9, Rplp0, Rplp1, Rps11, Rps13, Rps15a, Rps16, Rps18, Rps19, Rps2, Rps20, Rps28, Rps29, Rps4x, Rps7, Rps8, Rpsa
downDE	REACTOME_NONSENSE_MEDIATED_DECAY_NMD	1.0304e-44	44	115	Rpl11, Rpl12, Rpl13, Rpl14, Rpl15, Rpl18, Rpl19, Rpl21, Rpl22, Rpl22l1, Rpl23, Rpl27a, Rpl28, Rpl29, Rpl3, Rpl30, Rpl32, Rpl34, Rpl35, Rpl36, Rpl36a, Rpl36al, Rpl37, Rpl38, Rpl39, Rpl6, Rpl8, Rpl9, Rplp0, Rplp1, Rps11, Rps13, Rps15a, Rps16, Rps18, Rps19, Rps2, Rps20, Rps28, Rps29, Rps4x, Rps7, Rps8, Rpsa
downDE	REACTOME_MAJOR_PATHWAY_OF_RRNA_PROCESSING_IN_THE_NUCLEOLUS_AND_CYTOSOL	1.169e-37	45	178	Ncl, Rpl11, Rpl12, Rpl13, Rpl14, Rpl15, Rpl18, Rpl19, Rpl21, Rpl22, Rpl22l1, Rpl23, Rpl27a, Rpl28, Rpl29, Rpl3, Rpl30, Rpl32, Rpl34, Rpl35, Rpl36, Rpl36a, Rpl36al, Rpl37, Rpl38, Rpl39, Rpl6, Rpl8, Rpl9, Rplp0, Rplp1, Rps11, Rps13, Rps15a, Rps16, Rps18, Rps19, Rps2, Rps20, Rps28, Rps29, Rps4x, Rps7, Rps8, Rpsa
downDE	REACTOME_TRANSLATION	1.18097e-32	45	229	Eif4a1, Rpl11, Rpl12, Rpl13, Rpl14, Rpl15, Rpl18, Rpl19, Rpl21, Rpl22, Rpl22l1, Rpl23, Rpl27a, Rpl28, Rpl29, Rpl3, Rpl30, Rpl32, Rpl34, Rpl35, Rpl36, Rpl36a, Rpl36al, Rpl37, Rpl38, Rpl39, Rpl6, Rpl8, Rpl9, Rplp0, Rplp1, Rps11, Rps13, Rps15a, Rps16, Rps18, Rps19, Rps2, Rps20, Rps28, Rps29, Rps4x, Rps7, Rps8, Rpsa
downDE	REACTOME_METABOLISM_OF_RNA	2.1577e-29	56	594	Eif4a1, Hnrnpd, Ncl, Psme1, Rpl11, Rpl12, Rpl13, Rpl14, Rpl15, Rpl18, Rpl19, Rpl21, Rpl22, Rpl22l1, Rpl23, Rpl27a, Rpl28, Rpl29, Rpl3, Rpl30, Rpl32, Rpl34, Rpl35, Rpl36, Rpl36a, Rpl36al, Rpl37, Rpl38, Rpl39, Rpl6, Rpl8, Rpl9, Rplp0, Rplp1, Rps11, Rps13, Rps15a, Rps16, Rps18, Rps19, Rps2, Rps20, Rps27a, Rps28, Rps29, Rps4x, Rps7, Rps8, Rpsa, Set, Snrpd1, Snrpd2, Snrpe, Snrpf, Snrpg, Ybx1
downDE	REACTOME_METABOLISM_OF_PROTEINS	1.78556e-12	55	1508	Eif4a1, Eif5a, Npm1, Park7, Psme1, Rpl11, Rpl12, Rpl13, Rpl14, Rpl15, Rpl18, Rpl19, Rpl21, Rpl22, Rpl22l1, Rpl23, Rpl27a, Rpl28, Rpl29, Rpl3, Rpl30, Rpl32, Rpl34, Rpl35, Rpl36, Rpl36a, Rpl36al, Rpl37, Rpl38, Rpl39, Rpl6, Rpl8, Rpl9, Rplp0, Rplp1, Rps11, Rps13, Rps15a, Rps16, Rps18, Rps19, Rps2, Rps20, Rps27a, Rps28, Rps29, Rps4x, Rps7, Rps8, Rpsa, Sumo2, Sumo3, Tuba1b, Tuba4a, Txn1
downDE	WP_MRNA_PROCESSING	4.90334e-11	29	426	Hnrnpd, Ncl, Npm1, Park7, Rbm3, Rpl11, Rpl12, Rpl19, Rpl22, Rpl32, Rpl37, Rpl38, Rpl39, Rpl8, Rpl9, Rps11, Rps13, Rps20, Rps28, Rps29, Rps4x, Rps7, Slc25a4, Snrpd1, Snrpd2, Snrpe, Snrpf, Snrpg, Ybx1
downDE	REACTOME_ACTIVATION_OF_THE_MRNA_UPON_BINDING_OF_THE_CAP_BINDING_COMPLEX_AND_EIFS_AND_SUBSEQUENT_BINDING_TO_43S	4.90334e-11	15	61	Eif4a1, Rps11, Rps13, Rps15a, Rps16, Rps18, Rps19, Rps2, Rps20, Rps28, Rps29, Rps4x, Rps7, Rps8, Rpsa
downDE	WP_ELECTRON_TRANSPORT_CHAIN	0.000762715	10	90	Atp5d, Atp5e, Atp5g3, Atp5j2, Cox4i1, Cox6c, Cox8a, Ndufb5, Slc25a4, Uqcr11
downDE	REACTOME_MRNA_SPLICING_MINOR_PATHWAY	0.0192971	6	48	Snrpd1, Snrpd2, Snrpe, Snrpf, Snrpg, Ybx1
downDE	REACTOME_FORMATION_OF_ATP_BY_CHEMIOSMOTIC_COUPLING	0.0271143	4	16	Atp5d, Atp5e, Atp5g3, Atp5j2
downDE	REACTOME_RESPIRATORY_ELECTRON_TRANSPORT_ATP_SYNTHESIS_BY_CHEMIOSMOTIC_COUPLING_AND_HEAT_PRODUCTION_BY_UNCOUPLING_PROTEINS	0.0274952	9	118	Atp5d, Atp5e, Atp5g3, Atp5j2, Cox4i1, Cox8a, Ndufa4, Ndufb5, Uqcr11

### Sheet: cl0_SCD_LTHSC_6movs2mo_perturb
DE_Direction	category	over_represented_pvalue	numDEInCat	numInCat	intersect_genes
allDE	WANG_TUMOR_INVASIVENESS_UP	6.52068e-29	38	380	Cox4i1, Cox8a, Gapdh, H2az1, Hint1, Hspe1, Ifitm1, Ifitm2, Ifitm3, Nap1l1, Ncl, Npm1, Ppia, Rpl14, Rpl19, Rpl21, Rpl27a, Rpl28, Rpl30, Rpl32, Rpl34, Rpl35, Rpl6, Rpl8, Rplp0, Rps11, Rps15a, Rps16, Rps20, Rps29, Rps7, Rps8, Serbp1, Snrpd2, Tmsb10, Tuba1b, Tubb5, Ybx1
allDE	BILANGES_SERUM_AND_RAPAMYCIN_SENSITIVE_GENES	1.00192e-25	21	69	Rpl13, Rpl14, Rpl15, Rpl18, Rpl21, Rpl23, Rpl27a, Rpl28, Rpl29, Rpl30, Rpl32, Rpl36a, Rpl6, Rpl8, Rps13, Rps16, Rps19, Rps27a, Rps4x, Rps7, Rps8
allDE	MODY_HIPPOCAMPUS_PRENATAL	3.11381e-10	10	43	Cdk4, Rpl13, Rpl19, Rpl30, Rpl34, Rpl37, Rpl8, Rpl9, Rps18, Rps8
allDE	BILANGES_SERUM_RESPONSE_TRANSLATION	9.26557e-10	9	34	Nsa2, Rpl14, Rpl21, Rpl29, Rpl6, Rps19, Rps4x, Rps7, Rps8
allDE	MA_RAT_AGING_UP	5.11625e-09	12	103	Fth1, Gapdh, H3f3a, Ifitm1, Rpl12, Rpl30, Rpl8, Rplp0, Rplp1, Rps20, S100a8, S100a9
allDE	YAO_TEMPORAL_RESPONSE_TO_PROGESTERONE_CLUSTER_13	2.36725e-07	13	178	Atp5e, H2az1, Ndufb5, Park7, Ppib, Prdx2, Rbm3, Selenof, Snrpd2, Snrpe, Snrpg, Sumo3, Uqcr11
allDE	BILANGES_RAPAMYCIN_SENSITIVE_VIA_TSC1_AND_TSC2	6.81407e-07	9	72	Impdh2, Nap1l1, Nsa2, Ppib, Rpl3, Rpl36, Rpl36al, Rps28, Tubb5
allDE	STARK_PREFRONTAL_CORTEX_22Q11_DELETION_DN	1.56621e-05	18	520	Atp5e, Atp5j2, H2az1, Hspe1, Pfdn5, Prdx2, Ranbp1, Rpl15, Rpl18, Rpl22l1, Rpl34, Rpl36a, Rpl36al, Rpl8, Snrpd2, Tmsb10, Txn1, Uqcr11
allDE	BRACHAT_RESPONSE_TO_CAMPTOTHECIN_DN	0.000110363	6	43	Gapdh, Ifitm2, Ifitm3, Ppia, Rpl3, Tubb5
allDE	MORI_PRE_BI_LYMPHOCYTE_UP	0.000333019	7	81	Mif, Phgdh, Ran, Stmn1, Tuba1b, Tubb5, Txn1
allDE	SWEET_LUNG_CANCER_KRAS_UP	0.00117004	14	453	Cd74, Gapdh, Ncl, Pgls, Psme1, Rpl28, Rpl3, Rpl36, Rpl37, Rpl6, Rpl8, Rps18, Rps2, Rps8
allDE	DARWICHE_PAPILLOMA_RISK_LOW_UP	0.00172028	8	147	Eif5a, H2az1, Ifitm3, Ncl, Rpl39, S100a8, S100a9, Txn1
allDE	CAIRO_PML_TARGETS_BOUND_BY_MYC_UP	0.00180308	4	22	Cdk4, Npm1, Ptma, Ybx1
allDE	IRITANI_MAD1_TARGETS_DN	0.00206505	5	46	Npm1, Rpl13, Rpl18, Rpl22, Rpsa
allDE	BRACHAT_RESPONSE_TO_METHOTREXATE_DN	0.00311666	4	26	Gapdh, Ifitm2, Ifitm3, Ppia
allDE	MA_RAT_AGING_DN	0.0066992	7	138	Eif4a1, Rpl37, Rpl38, Rpl39, Rps28, Rps29, Ybx1
allDE	ZHONG_SECRETOME_OF_LUNG_CANCER_AND_ENDOTHELIUM	0.00671654	5	61	Gapdh, Pebp1, Ppib, Ran, Tubb5
allDE	DARWICHE_PAPILLOMA_RISK_HIGH_UP	0.00681179	7	141	H2az1, Ifitm3, Ncl, Rpl39, S100a8, S100a9, Txn1
allDE	DARWICHE_SQUAMOUS_CELL_CARCINOMA_UP	0.00735758	7	144	H2az1, Ifitm3, Ncl, Rpl39, S100a8, S100a9, Txn1
allDE	MA_MYELOID_DIFFERENTIATION_UP	0.00965686	4	37	Impdh2, Ncl, Ppia, Ran
allDE	BILANGES_RAPAMYCIN_SENSITIVE_GENES	0.0102166	4	38	Rpl11, Rpl22, Rpl34, Rpl35
allDE	SCHAEFFER_PROSTATE_DEVELOPMENT_12HR_DN	0.0144324	4	42	Stmn1, Sumo3, Tuba1b, Tuba4a
allDE	MORI_SMALL_PRE_BII_LYMPHOCYTE_DN	0.0149126	5	77	Rps2, S100a9, Set, Tuba1b, Tuba4a
allDE	ZHONG_SECRETOME_OF_LUNG_CANCER_AND_FIBROBLAST	0.0172766	6	123	Hsp90ab1, Npm1, Park7, Pebp1, Ran, Set
allDE	MARKEY_RB1_ACUTE_LOF_UP	0.0174702	8	228	H2az1, Nap1l1, Prdx2, Ptma, Ranbp1, Set, Stmn1, Tubb5
allDE	MARTINEZ_RB1_TARGETS_DN	0.0180679	12	489	Ppib, Rpl14, Rpl21, Rpl34, Rpl37, Rps18, Rps7, Rps8, S100a8, Selenof, Set, Tuba4a
allDE	VIETOR_IFRD1_TARGETS	0.0206113	3	21	Ppia, Rpl22l1, Rps15a
allDE	YAO_TEMPORAL_RESPONSE_TO_PROGESTERONE_CLUSTER_17	0.0207556	7	182	Cdk4, Hnrnpd, Impdh2, Nap1l1, Set, Smdt1, Tubb5
allDE	MORI_LARGE_PRE_BII_LYMPHOCYTE_UP	0.0230485	5	89	H2az1, Ran, Stmn1, Tubb5, Txn1
allDE	YAMAZAKI_TCEB3_TARGETS_DN	0.023474	7	188	Mif, Park7, Rbm3, Serbp1, Tuba1b, Tubb5, Ybx1
allDE	HOUNKPE_HOUSEKEEPING_GENES	0.0415744	19	1130	Cdk4, Cfl1, Eif4a1, Eif5a, Hint1, Hnrnpd, Hsp90ab1, Hspe1, Nap1l1, Ncl, Nsa2, Park7, Ppib, Ranbp1, Rpl15, Rpl22, Serbp1, Smdt1, Wdr83os
upDE	HUMMERICH_BENIGN_SKIN_TUMOR_UP	0.00178054	2	14	S100a8, S100a9
upDE	HUMMERICH_MALIGNANT_SKIN_TUMOR_UP	0.00178054	2	16	S100a8, S100a9
upDE	KAMIKUBO_MYELOID_CEBPA_NETWORK	0.00419096	2	30	S100a8, S100a9
upDE	SCHLINGEMANN_SKIN_CARCINOGENESIS_TPA_UP	0.00436677	2	35	S100a8, S100a9
upDE	ZHENG_IL22_SIGNALING_UP	0.00850578	2	55	S100a8, S100a9
upDE	RASHI_RESPONSE_TO_IONIZING_RADIATION_6	0.0226435	2	97	S100a8, S100a9
upDE	MA_RAT_AGING_UP	0.0226435	2	103	S100a8, S100a9
upDE	BOYLAN_MULTIPLE_MYELOMA_PCA1_UP	0.0246604	2	131	S100a8, S100a9
upDE	DARWICHE_SKIN_TUMOR_PROMOTER_UP	0.0246604	2	137	S100a8, S100a9
upDE	DARWICHE_PAPILLOMA_RISK_HIGH_UP	0.0246604	2	141	S100a8, S100a9
upDE	DARWICHE_SQUAMOUS_CELL_CARCINOMA_UP	0.0246604	2	144	S100a8, S100a9
upDE	DARWICHE_PAPILLOMA_RISK_LOW_UP	0.0246604	2	147	S100a8, S100a9
upDE	ICHIBA_GRAFT_VERSUS_HOST_DISEASE_35D_UP	0.0246604	2	149	S100a8, S100a9
upDE	CAIRO_LIVER_DEVELOPMENT_DN	0.0353223	2	193	S100a8, S100a9
upDE	NABA_SECRETED_FACTORS	0.0353223	2	194	S100a8, S100a9
downDE	WANG_TUMOR_INVASIVENESS_UP	8.49441e-27	38	380	Cox4i1, Cox8a, Gapdh, H2az1, Hint1, Hspe1, Ifitm1, Ifitm2, Ifitm3, Nap1l1, Ncl, Npm1, Ppia, Rpl14, Rpl19, Rpl21, Rpl27a, Rpl28, Rpl30, Rpl32, Rpl34, Rpl35, Rpl6, Rpl8, Rplp0, Rps11, Rps15a, Rps16, Rps20, Rps29, Rps7, Rps8, Serbp1, Snrpd2, Tmsb10, Tuba1b, Tubb5, Ybx1
downDE	BILANGES_SERUM_AND_RAPAMYCIN_SENSITIVE_GENES	5.98066e-21	21	69	Rpl13, Rpl14, Rpl15, Rpl18, Rpl21, Rpl23, Rpl27a, Rpl28, Rpl29, Rpl30, Rpl32, Rpl36a, Rpl6, Rpl8, Rps13, Rps16, Rps19, Rps27a, Rps4x, Rps7, Rps8
downDE	MODY_HIPPOCAMPUS_PRENATAL	3.30425e-08	10	43	Cdk4, Rpl13, Rpl19, Rpl30, Rpl34, Rpl37, Rpl8, Rpl9, Rps18, Rps8
downDE	BILANGES_SERUM_RESPONSE_TRANSLATION	4.38285e-08	9	34	Nsa2, Rpl14, Rpl21, Rpl29, Rpl6, Rps19, Rps4x, Rps7, Rps8
downDE	YAO_TEMPORAL_RESPONSE_TO_PROGESTERONE_CLUSTER_13	5.96298e-06	13	178	Atp5e, H2az1, Ndufb5, Park7, Ppib, Prdx2, Rbm3, Selenof, Snrpd2, Snrpe, Snrpg, Sumo3, Uqcr11
downDE	BILANGES_RAPAMYCIN_SENSITIVE_VIA_TSC1_AND_TSC2	6.22592e-06	9	72	Impdh2, Nap1l1, Nsa2, Ppib, Rpl3, Rpl36, Rpl36al, Rps28, Tubb5
downDE	MA_RAT_AGING_UP	3.68683e-05	10	103	Fth1, Gapdh, H3f3a, Ifitm1, Rpl12, Rpl30, Rpl8, Rplp0, Rplp1, Rps20
downDE	BRACHAT_RESPONSE_TO_CAMPTOTHECIN_DN	0.000211317	6	43	Gapdh, Ifitm2, Ifitm3, Ppia, Rpl3, Tubb5
downDE	STARK_PREFRONTAL_CORTEX_22Q11_DELETION_DN	0.000211317	18	520	Atp5e, Atp5j2, H2az1, Hspe1, Pfdn5, Prdx2, Ranbp1, Rpl15, Rpl18, Rpl22l1, Rpl34, Rpl36a, Rpl36al, Rpl8, Snrpd2, Tmsb10, Txn1, Uqcr11
downDE	MORI_PRE_BI_LYMPHOCYTE_UP	0.000874548	7	81	Mif, Phgdh, Ran, Stmn1, Tuba1b, Tubb5, Txn1
downDE	SWEET_LUNG_CANCER_KRAS_UP	0.0038169	14	453	Cd74, Gapdh, Ncl, Pgls, Psme1, Rpl28, Rpl3, Rpl36, Rpl37, Rpl6, Rpl8, Rps18, Rps2, Rps8
downDE	BRACHAT_RESPONSE_TO_METHOTREXATE_DN	0.00576346	4	26	Gapdh, Ifitm2, Ifitm3, Ppia
downDE	CAIRO_PML_TARGETS_BOUND_BY_MYC_UP	0.00712502	4	22	Cdk4, Npm1, Ptma, Ybx1
downDE	IRITANI_MAD1_TARGETS_DN	0.0112663	5	46	Npm1, Rpl13, Rpl18, Rpl22, Rpsa
downDE	SCHAEFFER_PROSTATE_DEVELOPMENT_12HR_DN	0.0156968	4	42	Stmn1, Sumo3, Tuba1b, Tuba4a
downDE	ZHONG_SECRETOME_OF_LUNG_CANCER_AND_ENDOTHELIUM	0.0206736	5	61	Gapdh, Pebp1, Ppib, Ran, Tubb5
downDE	MA_MYELOID_DIFFERENTIATION_UP	0.0225195	4	37	Impdh2, Ncl, Ppia, Ran
downDE	BILANGES_RAPAMYCIN_SENSITIVE_GENES	0.0234281	4	38	Rpl11, Rpl22, Rpl34, Rpl35
downDE	MA_RAT_AGING_DN	0.0333249	7	138	Eif4a1, Rpl37, Rpl38, Rpl39, Rps28, Rps29, Ybx1
downDE	ZHONG_SECRETOME_OF_LUNG_CANCER_AND_FIBROBLAST	0.0346642	6	123	Hsp90ab1, Npm1, Park7, Pebp1, Ran, Set
downDE	YAMAZAKI_TCEB3_TARGETS_DN	0.0353491	7	188	Mif, Park7, Rbm3, Serbp1, Tuba1b, Tubb5, Ybx1
downDE	MARKEY_RB1_ACUTE_LOF_UP	0.0353491	8	228	H2az1, Nap1l1, Prdx2, Ptma, Ranbp1, Set, Stmn1, Tubb5
